# Analysis of viral RNA-host protein interactomes enables rapid antiviral drug discovery

**DOI:** 10.1101/2021.04.25.441316

**Authors:** Shaojun Zhang, Wenze Huang, Lili Ren, Xiaohui Ju, Mingli Gong, Jian Rao, Lei Sun, Pan Li, Qiang Ding, Jianwei Wang, Qiangfeng Cliff Zhang

**Author notes:** Co-first author (Shaojun Zhang, Wenze Huang, Lili Ren, Xiaohui Ju, Mingli Gong, Jian Rao). Correspondence (Q.D.), (J.W.), (Q.C.Z.).

## Abstract

RNA viruses including SARS-CoV-2, Ebola virus (EBOV), and Zika virus (ZIKV) constitute a major threat to global public health and society. The interactions between viral genomes and host proteins are essential in the life cycle of RNA viruses and thus provide targets for drug development. However, viral RNA-host protein interactions have remained poorly characterized. Here we applied ChIRP-MS to profile the interactomes of human proteins and the RNA genomes of SARS-CoV-2, EBOV, and ZIKV in infected cells. Integrated interactome analyses revealed interaction patterns that reflect both common and virus-specific host responses, and enabled rapid drug screening to target the vulnerable host factors. We identified Enasidenib as a SARS-CoV-2 specific antiviral agent, and Trifluoperazine and Cepharanthine as broad spectrum antivirals against all three RNA viruses.

**One Sentence Summary:** Interactome analyses of host proteins and the SARS-CoV-2, EBOV, and ZIKV RNA genomes unveil viral biology and drug targets.
