## Supplemental Table S1 for "Analysis of viral RNA-host protein interactomes enables rapid antiviral drug discovery"

### Sheet: Note
Supplementary Table 1 Oligo probes used for ChIRP-MS
Sheet 2: Probes targeting to SARS-CoV-2 genome	Oligos were modified with 3′-biotin-TEG
Sheet 3: Probes targeting to EBOV genome	Oligos were modified with 3′-biotin-TEG
Sheet4: Probes targeting to ZIKV genome	Oligos were modified with 3′-biotin-TEG

### Sheet: Probes targeting to SARS-CoV-2
ID	probe sequence	Modification
whcov-1	CAGATCTACAAGAGATCGAAAG	3′-biotin-TEG
whcov-2	AGTTACTCGTGTCCTGTCAACG	3′-biotin-TEG
whcov-3	ATCTTACCTTTCGGTCACACCC	3′-biotin-TEG
whcov-4	AAAGCCACGTACGAGCACGTCG	3′-biotin-TEG
whcov-5	CGAGCATCCGAACGTTTGATGA	3′-biotin-TEG
whcov-6	TCTCACCACTACGACCGTACTG	3′-biotin-TEG
whcov-7	TAGATCGGCGCCGTAACTATGG	3′-biotin-TEG
whcov-8	GCATGAGTTCACGGGTAACACC	3′-biotin-TEG
whcov-9	GTTGTTATCGACATAGCGAGTG	3′-biotin-TEG
whcov-10	CAGTATACACCCCTCTTAGTGT	3′-biotin-TEG
whcov-11	GATCGAATTCTACCCATAAAGC	3′-biotin-TEG
whcov-12	AAAATCGCCCGTCTGCCATGAA	3′-biotin-TEG
whcov-13	TGGGGTAAGTAACCACAAGTAG	3′-biotin-TEG
whcov-14	GACCACCCTTACGAAGAATGGT	3′-biotin-TEG
whcov-15	ACCTGTATGGTTACAACCTATG	3′-biotin-TEG
whcov-16	ATTGATCGTACAACACGAGCAG	3′-biotin-TEG
whcov-17	TGTTATAGCGGCCTTCTGTAAA	3′-biotin-TEG
whcov-18	TAGCCACTGCGAAGTCAACTGA	3′-biotin-TEG
whcov-19	CCAATCAAGGACGGGTTTGAGT	3′-biotin-TEG
whcov-20	TTTGTCCACCGACAATTTCACA	3′-biotin-TEG
whcov-21	CTTTGAGTGCGTGACAAATGTT	3′-biotin-TEG
whcov-22	GATTTCGAGCAACATAAGCCCG	3′-biotin-TEG
whcov-23	GTACCGAGTTCAACTGTATAGG	3′-biotin-TEG
whcov-24	GTGGTCCATTAGTAGCTATGTA	3′-biotin-TEG
whcov-25	ATGGTGCAAGTAGAACTTCGTG	3′-biotin-TEG
whcov-26	GACATTTGTGCGAACAGTATCT	3′-biotin-TEG
whcov-27	GCTTTCGCTAGCATTTCAGTAG	3′-biotin-TEG
whcov-28	CGCTGTATAGTTGAAACTATGG	3′-biotin-TEG
whcov-29	TTGATAAGTGACGCTACAGTTG	3′-biotin-TEG
whcov-30	GATCTCATATACCGAGCAGCTT	3′-biotin-TEG
whcov-31	TACCTAGTTGTGTAGATTGTCC	3′-biotin-TEG
whcov-32	AACTTGCGTGTGGAGGTTAATG	3′-biotin-TEG
whcov-33	TAGGATCAGTTGTGTGGTAGTA	3′-biotin-TEG
whcov-34	TGTTGGAGTGTTAACAATGCAG	3′-biotin-TEG
whcov-35	TAACATCACCTAACTCACCTAC	3′-biotin-TEG
whcov-36	TGTTTACCACACGTACAAGGTA	3′-biotin-TEG
whcov-37	AGTGTACTCACTAGCACAAGTA	3′-biotin-TEG
whcov-38	AAGTAAAGCACCGTCTATGCAA	3′-biotin-TEG
whcov-39	ATTATCGAAGCTTGCGTTTGGA	3′-biotin-TEG
whcov-40	TTTAGATCTTCGCAGGCAAGAT	3′-biotin-TEG
whcov-41	ATGTCTCCTACAACTTCGGTAG	3′-biotin-TEG
whcov-42	TAGCTATAGTATCCCAAGGGAC	3′-biotin-TEG
whcov-43	CAAACACGGTTTAAACACCGTG	3′-biotin-TEG
whcov-44	GCTATAGTAGTCGGCATAGATG	3′-biotin-TEG
whcov-45	CCGTCTACAACATGCACATAAC	3′-biotin-TEG
whcov-46	CGACTCTTGTTGCTCTATTACG	3′-biotin-TEG
whcov-47	GACAAGTCTCTCGCAACTTCAT	3′-biotin-TEG
whcov-48	AGCTGACTGTAGTAAACAGACG	3′-biotin-TEG
whcov-49	CAACTTCCGCACTATCACCAAC	3′-biotin-TEG
whcov-50	CTGAATCAACAAACCCTTGCCG	3′-biotin-TEG
whcov-51	CCTGCGCATTAATATGACGCGC	3′-biotin-TEG
whcov-52	CAGCACTACGTATTTGTTTTCG	3′-biotin-TEG
whcov-53	GCGTAATATCGTGCCAGGCAAA	3′-biotin-TEG
whcov-54	ACATAACGTGTGTCAGGGCGTA	3′-biotin-TEG
whcov-55	CATCTACCACTAGTAGATACAC	3′-biotin-TEG
whcov-56	CCATTAAAGACTACACGTCTCT	3′-biotin-TEG
whcov-57	ATAGCACATCACTACGCAACTT	3′-biotin-TEG
whcov-58	AGAGCCTTTGCGAGATGACAAC	3′-biotin-TEG
whcov-59	TAACAGCAGCGTACAACCAAGC	3′-biotin-TEG
whcov-60	AAGCACACATATCTAAAACGGC	3′-biotin-TEG
whcov-61	AAGACCATTGAGTACTCTGGAC	3′-biotin-TEG
whcov-62	ATACGCATCACCCAACTAGCAG	3′-biotin-TEG
whcov-63	CTAAAGTAGCGGTTGAGTAAAC	3′-biotin-TEG
whcov-64	TTTCCAACTTACGTTGCATGGC	3′-biotin-TEG
whcov-65	AGTCTGGTATGACAACCATTAG	3′-biotin-TEG
whcov-66	GTAAATGTTGTACCATCACACG	3′-biotin-TEG
whcov-67	GTAAGCTAACGCATTGTCATCA	3′-biotin-TEG
whcov-68	CATCACTCTTAGGGAATCTAGC	3′-biotin-TEG
whcov-69	TCACTTTAGGACCTTTAGGTGT	3′-biotin-TEG
whcov-70	CAGACAACACGATGCACCACCA	3′-biotin-TEG
whcov-71	TACCGCAGACGGTACAGACTGT	3′-biotin-TEG
whcov-72	AAAACGATTGTGCATCAGCTGA	3′-biotin-TEG
whcov-73	AAGCCCTGTATACGACATCAGT	3′-biotin-TEG
whcov-74	GACGTGATATATGTGGTACCAT	3′-biotin-TEG
whcov-75	AGTTGGCGTATACGCGTAATAT	3′-biotin-TEG
whcov-76	ACCAGCATTTCGCATGGCATCA	3′-biotin-TEG
whcov-77	AAGCAGCGTGCATAGCAGGGTC	3′-biotin-TEG
whcov-78	GAAAAGCACGTAGTGCGTTTAT	3′-biotin-TEG
whcov-79	GTAGTCATAATCGCTGATAGCA	3′-biotin-TEG
whcov-80	TTGACGATGACTTGGTTAGCAT	3′-biotin-TEG
whcov-81	CAGCTACGGTGCGAGCTCTATT	3′-biotin-TEG
whcov-82	TTGTATGTTTGCGAGCAAGAAC	3′-biotin-TEG
whcov-83	ACATATAGTGAACCGCCACACA	3′-biotin-TEG
whcov-84	AAAGTGCATTAACATTGGCCGT	3′-biotin-TEG
whcov-85	TTTATGCTAGCCACTAGACCTT	3′-biotin-TEG
whcov-86	ACAAAACAGCCGGCCCCTAGGA	3′-biotin-TEG
whcov-87	AGTGGGTAAGCATCTATAGCTA	3′-biotin-TEG
whcov-88	GAATGGTCTACGTATGCAAGCA	3′-biotin-TEG
whcov-89	GCAAACATACGGATTAACAGAC	3′-biotin-TEG
whcov-90	GCTCATACCTCCTAAGTAAAGT	3′-biotin-TEG
whcov-91	GTAACATTATCGCTACCAACAC	3′-biotin-TEG
whcov-92	TGTTGTACCTCGGTAAACAACA	3′-biotin-TEG
whcov-93	ACATAGTGCTCTTGTGGCACTA	3′-biotin-TEG
whcov-94	AGCTGTATACACTATGCGAGCA	3′-biotin-TEG
whcov-95	GACAACTATATCTGCTGTCGTC	3′-biotin-TEG
whcov-96	AGCAATGTGCGTGGTGCAGGTA	3′-biotin-TEG
whcov-97	GGACAACGCCGACAAGTTCCGA	3′-biotin-TEG
whcov-98	ACATCATGCGTGATAACACCCT	3′-biotin-TEG
whcov-99	TTCTCTTACCACGCCTATTTGT	3′-biotin-TEG
whcov-100	GTGTAGGATGTAACCCAGTGAT	3′-biotin-TEG
whcov-101	ATCCATGCACGTACATGTCTTA	3′-biotin-TEG
whcov-102	GCAACTAGGTTAACACCTGTAG	3′-biotin-TEG
whcov-103	AGGCGGTGGTTTAGCACTAACT	3′-biotin-TEG
whcov-104	GTCTATCACATAGACAACAGGT	3′-biotin-TEG
whcov-105	GATTGCATCACAACTAGCTACA	3′-biotin-TEG
whcov-106	CCTTTCTACAAGCCGCATTAAT	3′-biotin-TEG
whcov-107	GGGTTACCAATGTCGTGAAGAA	3′-biotin-TEG
whcov-108	TTGCAACGTGTTATACACGTAG	3′-biotin-TEG
whcov-109	TTTAATGTTGCGCTTAGCCCAA	3′-biotin-TEG
whcov-110	CCTACAGATGGTTGTAAACCTT	3′-biotin-TEG
whcov-111	CCACCTAACTGACTATGACTAA	3′-biotin-TEG
whcov-112	GAACCTGTTTGCGCATCTGTTA	3′-biotin-TEG
whcov-113	GGTTGCCACGCTTGACTAGATT	3′-biotin-TEG
whcov-114	ATGCCTTTAGGTAATGTTGCAC	3′-biotin-TEG
whcov-115	AAGATCTGAATCGACAAGCAGC	3′-biotin-TEG
whcov-116	AGTCTTAGGGTCGTACATATCA	3′-biotin-TEG
whcov-117	TGCGAAGTGTCCCATGAGCTTA	3′-biotin-TEG
whcov-118	TTGTTCGCGTGGTTTGCCAAGA	3′-biotin-TEG
whcov-119	CTGACTAGAGACTAGTGGCAAT	3′-biotin-TEG
whcov-120	ACGCACTAAATTAATAGGCGTG	3′-biotin-TEG
whcov-121	TGGCAAATCTACCAATGGTTCT	3′-biotin-TEG
whcov-122	TGCCCTGGAGCGATTTGTCTGA	3′-biotin-TEG
whcov-123	GGTGTGCTACCGGCCTGATAGA	3′-biotin-TEG
whcov-124	AGAATAAACACGCCAAGTAGGA	3′-biotin-TEG
whcov-125	ATAACTAGCGCATATACCTGCA	3′-biotin-TEG
whcov-126	CAAGTGACATAGTGTAGGCAAT	3′-biotin-TEG
whcov-127	CAAAACAGTAAGGCCGTTAAAC	3′-biotin-TEG
whcov-128	CAAGCGTGTTTAAAGCTTGTGC	3′-biotin-TEG
whcov-129	TTCTTGGAGATCGATGAGAGAT	3′-biotin-TEG
whcov-130	CCATTACTATGGCAATCAAGCC	3′-biotin-TEG
whcov-131	ATCGTTGCAGTAGCGCGAACAA	3′-biotin-TEG
whcov-132	AACGAGCAAAAGGTGTGAGTAA	3′-biotin-TEG
whcov-133	TCGTAACAATTAGTATGCCAGC	3′-biotin-TEG
whcov-134	ATTAACAACTCCGGATGAACCG	3′-biotin-TEG
whcov-135	GTCTCTTCCGAAACGAATGAGT	3′-biotin-TEG
whcov-136	AGTACGCACACAATCGAAGCGC	3′-biotin-TEG
whcov-137	CTCTTCAACGGTAATAGTACCG	3′-biotin-TEG
whcov-138	TTGCGATAGCAATTCCACCGGT	3′-biotin-TEG
whcov-139	CACATGGAACGCGTACGCGCAA	3′-biotin-TEG
whcov-140	CCACGAAGGATCACAGCTCCGA	3′-biotin-TEG
whcov-141	AAGAAAGCGTTCGTGATGTAGC	3′-biotin-TEG
whcov-142	TAGTTGCCAATCCTGTAGCGAC	3′-biotin-TEG
whcov-143	GTGATAAAGCTCACAAGTAGCG	3′-biotin-TEG
whcov-144	GTTTTACGCCGTCAGGACAAGC	3′-biotin-TEG
whcov-145	CTGATCTGGCACGTAACTGATA	3′-biotin-TEG
whcov-146	GTGTTATAAACACTATTGCCGC	3′-biotin-TEG
whcov-147	GTTCGTTTAGGCGTGACAAGTT	3′-biotin-TEG
whcov-148	GACTACCCAATTTAGGTTCCTG	3′-biotin-TEG
whcov-149	AACAACACGAACGTCATGATAC	3′-biotin-TEG
whcov-150	TTTGATCGCGCCCCACTGCGTT	3′-biotin-TEG
whcov-151	AATTGGAACGCCTTGTCCTCGA	3′-biotin-TEG
whcov-152	GTCACCACCACGAATTCGTCTG	3′-biotin-TEG
whcov-153	CCATATGATGCCGTCTTTGTTA	3′-biotin-TEG
whcov-154	TTGTAGCACGATTGCAGCATTG	3′-biotin-TEG
whcov-155	TTGAACTGTTGCGACTACGTGA	3′-biotin-TEG
whcov-156	CGTCTGCCGAAAGCTTGTGTTA	3′-biotin-TEG
whcov-157	TTTGCGGCCAATGTTTGTAATC	3′-biotin-TEG
whcov-158	AGGTCAACCACGTTCCCGAAGG	3′-biotin-TEG
whcov-159	GCGAAAACGTTTATATAGCCCA	3′-biotin-TEG
whcov-160	GTACACTCGATCGTACTCCGCG	3′-biotin-TEG

### Sheet: Probes targeting to EBOV
ID	probe sequence	Modification
ebg-1	TAAGACATTGACCACGCTCATC	3'-biotin-TEG
ebg-2	CACAAAGATTAAGGCTATCACCG	3'-biotin-TEG
ebg-3	GCCGCAATGAATTTAACGCAAC	3'-biotin-TEG
ebg-4	TCCTGATACTTGCAAAGGTTGG	3'-biotin-TEG
ebg-5	ACCAGAGTTGATTAGTGTGTGC	3'-biotin-TEG
ebg-6	CTCAGCACTTAGCACATCTTAG	3'-biotin-TEG
ebg-7	CAGGTAATACTTACGGCATTGC	3'-biotin-TEG
ebg-8	CTAGCGTATTGAAAGCAGTGGT	3'-biotin-TEG
ebg-9	CTCAGCAAGCCAAATAACAGAC	3'-biotin-TEG
ebg-10	GAGGTCCTTTGGGAAATAGAGA	3'-biotin-TEG
ebg-11	ATAATCTCACACCGTCTAGTCC	3'-biotin-TEG
ebg-12	ACTGAACGGAATCTAGTCCTAC	3'-biotin-TEG
ebg-13	GTACATCCTCACGACAATCTTG	3'-biotin-TEG
ebg-14	TCAGATGCGGCCAGGTTATTTT	3'-biotin-TEG
ebg-15	TACCACATCGCTCATTGCGAAT	3'-biotin-TEG
ebg-16	TCACTTATCTGGATGGGAGCTA	3'-biotin-TEG
ebg-17	CGTGCTCACCTTCATCTAACTA	3'-biotin-TEG
ebg-18	GAGTAATTCAGCAACGCGATTG	3'-biotin-TEG
ebg-19	TTGAATTGGCGTCCCGTTTAAC	3'-biotin-TEG
ebg-20	GTCCGCAGTGTTCAAATGCAAA	3'-biotin-TEG
ebg-21	CATTGTGATAATATCCTGGCGG	3'-biotin-TEG
ebg-22	CTCCTGTTATGAGTCGTTTTGC	3'-biotin-TEG
ebg-23	TTTAATTGCGAAGAACCCTGGG	3'-biotin-TEG
ebg-24	AGTTAACACTCGGCAAACCTCT	3'-biotin-TEG
ebg-25	CAAGAATGGCACCATTGTCTGA	3'-biotin-TEG
ebg-26	ATCAGTCTTCCCCTTAGAGACT	3'-biotin-TEG
ebg-27	TAACCTCACACTGGAGAATCGA	3'-biotin-TEG
ebg-28	ACAGTTAGAGGGAGTAGCTTTG	3'-biotin-TEG
ebg-29	GAATGTAGGTAGAACCTTCGGA	3'-biotin-TEG
ebg-30	AAAAGACAGAGCTACCGCAGTA	3'-biotin-TEG
ebg-31	AGTCAAGGATCTTGGTACAGTG	3'-biotin-TEG
ebg-32	GAGATGACGCCACAACAACTTT	3'-biotin-TEG
ebg-33	CCATATTAGGGTCTGATGGGTA	3'-biotin-TEG
ebg-34	AAAGAAGCGGTTCAAGGGCATA	3'-biotin-TEG
ebg-35	CTGGCTATTTTAACTCGAAGGG	3'-biotin-TEG
ebg-36	ACTGTCAGGCAATGGATTCTGT	3'-biotin-TEG
ebg-37	GACCAATGTGACCTAGTCACTA	3'-biotin-TEG
ebg-38	GGTCACATGTGTTAGGTTTCAC	3'-biotin-TEG
ebg-39	AATCCTCACTGTAAGCCAGCTT	3'-biotin-TEG
ebg-40	ATCCTCGACACGAATGCAAAGT	3'-biotin-TEG
ebg-41	TGCTCTACATGTCGTGAACTAC	3'-biotin-TEG
ebg-42	ATTGAGAGTCATCCTTGCAGCA	3'-biotin-TEG
ebg-43	TTAGCCAAACTATTCAGGGGTG	3'-biotin-TEG
ebg-44	TAGGAACGTCGTTCCAACAATC	3'-biotin-TEG
ebg-45	GCCACAAAAGTGTCTCTAAGCT	3'-biotin-TEG
ebg-46	AAGAGGTAGATTGTGACCGGAA	3'-biotin-TEG
ebg-47	GTTTTACTCTACAGGAGGTAGC	3'-biotin-TEG
ebg-48	CAGTTGTCTTTAGTGACAAGGG	3'-biotin-TEG
ebg-49	GCCTCAAATCAATGAAACCAGG	3'-biotin-TEG
ebg-50	ACAATGGATACCGGCAGGTATT	3'-biotin-TEG
ebg-51	CTACGCACCTTTTCAATCCTCA	3'-biotin-TEG
ebg-52	CTCAACCCAAATGCAACCCTAA	3'-biotin-TEG
ebg-53	ATCACCAAGATACCGGAGAAGA	3'-biotin-TEG
ebg-54	GGACAACAGCACCCATAATACA	3'-biotin-TEG
ebg-55	ACAGTTGTATCAAACGGAGCCA	3'-biotin-TEG
ebg-56	TGACCTACGTCCAACTTGAATC	3'-biotin-TEG
ebg-57	GGTGTCGTTGCATTTCTGATAC	3'-biotin-TEG
ebg-58	TGGGCTGAAAACTGCTACAATC	3'-biotin-TEG
ebg-59	CAGGTTAGTGATGTCGACAAAC	3'-biotin-TEG
ebg-60	TCGTCAGGTCCTTTTCAATCGT	3'-biotin-TEG
ebg-61	GCATGCTTACATCTGAGGATAG	3'-biotin-TEG
ebg-62	CGTCCATTAGAGGAGACACTTT	3'-biotin-TEG
ebg-63	AATCACACAGGATTGTGACACG	3'-biotin-TEG
ebg-64	CTAACATCTCCGGAGAAAATCC	3'-biotin-TEG
ebg-65	CAGTCCAACTACCCCAGTATTT	3'-biotin-TEG
ebg-66	TAGGTGTCGCTGATCAAAAGAC	3'-biotin-TEG
ebg-67	AACAGCAATACAGGCTTCCTGA	3'-biotin-TEG
ebg-68	GTTCATATCTCGCTAGCAGCTT	3'-biotin-TEG
ebg-69	AAGAGGCGAATAATAGCAGAGG	3'-biotin-TEG
ebg-70	GTTCCAATCTTCCAAGATGCTG	3'-biotin-TEG
ebg-71	AAACCTGACATTTCGGCAAAGG	3'-biotin-TEG
ebg-72	TGAACAGGGTTTGTGCTGAGAT	3'-biotin-TEG
ebg-73	GAGGAGGTAGTACAAACATTGG	3'-biotin-TEG
ebg-74	ACTCAAAACGACAGAATGCCAG	3'-biotin-TEG
ebg-75	ATAACTTACCTACTAGCCTGCC	3'-biotin-TEG
ebg-76	CAATGGGATGATTCAACCGACA	3'-biotin-TEG
ebg-77	TGAAGAGGAATATCCACCATGG	3'-biotin-TEG
ebg-78	CCCAGTCAGAACACTCTTTTGA	3'-biotin-TEG
ebg-79	ACCAATTAACGAAGAGGCAGAC	3'-biotin-TEG
ebg-80	TAATAGATCGACCAAGGGTGGA	3'-biotin-TEG
ebg-81	CCATCAATGATGACGACAATCC	3'-biotin-TEG
ebg-82	ATATGCAGAGTCTCGCGAACTT	3'-biotin-TEG
ebg-83	CGACTTTTGAACCTTTCTGGAG	3'-biotin-TEG
ebg-84	TCAAATTCAGTGGCTCAAGCTC	3'-biotin-TEG
ebg-85	CTTGCCTTGAGAAGGTTCAAAG	3'-biotin-TEG
ebg-86	GGGTTCCGTTTTGAAGTCAAGA	3'-biotin-TEG
ebg-87	GATTGTTCGGCAAAGAGTCATC	3'-biotin-TEG
ebg-88	GGGGATTGAAGATTCAACAACC	3'-biotin-TEG
ebg-89	AGTGTGCTCAGTTGAAAATCCC	3'-biotin-TEG

### Sheet: Probes targeting to ZIKV 
ID	probe sequence	Modification
MR1	TCTGACTCACACAGATCAACAA	3'-biotin-TEG
MR2	GCGTTTTAGCATATTGACAATC	3'-biotin-TEG
MR3	ATCTCAAAAAGGCTAGTATCGC	3'-biotin-TEG
MR4	TTGATTATTCTCAACATGGCAG	3'-biotin-TEG
MR5	TATCCAAGTACATGTAGTATGC	3'-biotin-TEG
MR6	CATAGGGCACTCATAACTCATG	3'-biotin-TEG
MR7	TCGTGTATTCTCTTGATTCTAA	3'-biotin-TEG
MR8	AAGTATATGACTTTTTGGCTCG	3'-biotin-TEG
MR9	CATGTTCCAAGACAACATCAAC	3'-biotin-TEG
MR10	CGTAGCAATAGGATCTTACCTC	3'-biotin-TEG
MR11	CAAAAAGTCCACAACCGTTTCC	3'-biotin-TEG
MR12	CACTGATAGCATTATCCGATAC	3'-biotin-TEG
MR13	GTCAAGTCCTAAGCTTCCAAAG	3'-biotin-TEG
MR14	CAATGGGATGTCATGAAACCAC	3'-biotin-TEG
MR15	AGTGCACAAGGAATATGACACG	3'-biotin-TEG
MR16	CCAACTCCTATGACAATGTAAG	3'-biotin-TEG
MR17	AGATCCATTCTTTGTGTTCAAA	3'-biotin-TEG
MR18	CAGGCTTCAACATCATTATAGA	3'-biotin-TEG
MR19	ATTCTTGAAACGGATGAGATCC	3'-biotin-TEG
MR20	CACATGGGGTTTTTTACAGATC	3'-biotin-TEG
MR21	ACCGTCGACAACAAAACTGTTG	3'-biotin-TEG
MR22	AGTAATCTTCTCTGACCTTAAG	3'-biotin-TEG
MR23	GGGTATGATAAGATCACTTTCT	3'-biotin-TEG
MR24	TCTTTTGCTCGAAACGATAGTG	3'-biotin-TEG
MR25	AAGAGAGAAGTGGTCCATATGA	3'-biotin-TEG
MR26	TGAAAATCCTCCCAAGATCATG	3'-biotin-TEG
MR27	AAGGCTGGTCTGACTTTAAATG	3'-biotin-TEG
MR28	CAAGATTGGTAGAGCGATGTTG	3'-biotin-TEG
MR29	AGTAGTCCTACCACATTAATAG	3'-biotin-TEG
MR30	ACAATTAGCAAGCCTACTGCAG	3'-biotin-TEG
MR31	TGCAGCAAAAGGTATAGCTATT	3'-biotin-TEG
MR32	ACATTTGTCTAGGATCGGAGAT	3'-biotin-TEG
MR33	ATCGAGGGTTCGAAACATTCAA	3'-biotin-TEG
MR34	TTGACTGCTGTTGTCATGTAAC	3'-biotin-TEG
MR35	ATGTTGAGATTGTAATTAGGGA	3'-biotin-TEG
MR36	TTGGTGAGTTAGAGTCAGGAAA	3'-biotin-TEG
MR37	GATTTCATTTCCGTTTCTCACG	3'-biotin-TEG
MR38	CTGAGATGTCAGTTGTTATGAC	3'-biotin-TEG
MR39	TACTCATCTCCAGGTTTGTTAG	3'-biotin-TEG
MR40	CAGCTTAAACTCTCCCTCAATG	3'-biotin-TEG
MR41	ATCTTCTGTCTGTGTAAGTTAT	3'-biotin-TEG
MR42	AATTCTTTGAACGACTTCAGGG	3'-biotin-TEG
MR43	TAAGAGCATAATGGTCTCTAGG	3'-biotin-TEG
MR44	TTCAATTTCCGAAAGCCACATG	3'-biotin-TEG
MR45	TGCAGTTATCAAACCTAGAAGG	3'-biotin-TEG
MR46	GCAGATCAATGTCCATTGAGAA	3'-biotin-TEG
MR47	CCATTAAGGAGTAGTTGTTGTA	3'-biotin-TEG
MR48	TGTTAATTGTGAATAGCAACCC	3'-biotin-TEG
MR49	TATTGTCATTGTGTCAATGTCA	3'-biotin-TEG
MR50	TCTCGTCACTGTATAGATAAGG	3'-biotin-TEG
MR51	CTCTCTACACACTTCAGTGATA	3'-biotin-TEG
MR52	ACTCTTGAGACGAACTATGTTC	3'-biotin-TEG
MR53	ATAGAGAGCACTCTGAGTGTTC	3'-biotin-TEG
MR54	CTTTTTATGATGTTGCTCTTTG	3'-biotin-TEG
MR55	CAAGAAACCATGTTTCTGCATG	3'-biotin-TEG
MR56	GCTTTGACAGGAGTCTAACAAC	3'-biotin-TEG
MR57	GAAGAGACTATGTTCATTACCT	3'-biotin-TEG
MR58	CAAGAATCCAAGGGCTTCAAAC	3'-biotin-TEG
MR59	CCAGATCAAACTTACTAATGCG	3'-biotin-TEG
MR60	CTGGTCTTGTCTTGAAATGATG	3'-biotin-TEG
MR61	CATAAGTCTTGCATCTCTAACA	3'-biotin-TEG
MR62	ATGTGCAAACCTATCATCGATT	3'-biotin-TEG
MR63	CTTGAGGTACAGCTTGTTGAAG	3'-biotin-TEG
MR64	CGCATATGATTTTGCAAGACAG	3'-biotin-TEG
MR65	TATAAGGGATCCACACCATAAG	3'-biotin-TEG
MR66	CAGGCCTGACAACACTAAAATT	3'-biotin-TEG
MR67	TCAATATGCTGTTTTGCGTTTT	3'-biotin-TEG
