## Supplemental Table S2 for "Analysis of viral RNA-host protein interactomes enables rapid antiviral drug discovery"

### Sheet: Note
Table S2 Viral RNA interacting proteins identified by ChIRP-MS
SARS-Cov-2 interacting protein	SARS-Cov-2 RNA interacting human proteins
SARS-Cov-2 protein	SARS-Cov-2 viral protein co-purified with genome RNA
Response to SARS-CoV-2 infection	Protein changed expression after SARS-CoV-2 infection based on proteomic investigation (PMID: 32408336)
EBOV interacting protein	EBOV RNA interacting human proteins
EBOV protein	EBOV viral protein co-purified with genome RNA
ZIKV interacting protein	ZIKV RNA interacting human proteins
ZIKV protein	ZIKV viral protein co-purified with genome RNA
MIST	MIST / MiST socre calculated based on (PMID: 22190034), see Methods
Abundance	protein abundance in virus infected samples, see Methods
Specificity	uniqueness of proteins identified in virus infected samples, see Methods
Reproducibility	invariability of each identified protein abundance among replicates, see Methods
Reported interaction with viral RNA	proteins reported to binding the indicated viral RNA

### Sheet: SARS-Cov-2 interacting protein
Uniprot_id	Gene	Abundance	Reproducibility	Specificity	MIST	Response to SARS-CoV-2 infection	Reported interaction with other coronavirus RNA
Q00839	HNRNPU	0.00691689	0.994412	1	0.992357	up-regulated	PMID: 15609510; PMID: 19580983
Q15233	NONO	0.0047988	0.99022	1	0.991051	up-regulated
P62937	PPIA	0.0212228	0.988447	1	0.990602	down-regulated
P09651	HNRNPA1	0.0180026	0.987919	1	0.99042	normal	PMID: 15609510; PMID: 19580983
P26010	ITGB7	0.00410792	0.984907	1	0.989408	normal
P67809	YBX1	0.00400711	0.984907	1	0.989407	normal
Q99729	HNRNPAB	0.00237512	0.984907	1	0.989398	up-regulated	PMID: 15609510; PMID: 19580983
Q9Y2S7	POLDIP2	0.00180431	0.984907	1	0.989394	up-regulated
O14979	HNRNPDL	0.00179934	0.984907	1	0.989394	normal
Q9H089	LSG1	0.000956308	0.984907	1	0.989389	normal
P13804	ETFA	0.0129589	0.973707	1	0.986005	normal
P22626	HNRNPA2B1	0.0186911	0.972446	1	0.98565	normal	PMID: 15609510; PMID: 19580983
Q01130	SRSF2	0.00611839	0.969377	1	0.984628	down-regulated
P17844	DDX5	0.00401062	0.969377	1	0.984616	up-regulated
P31943	HNRNPH1	0.00881805	0.96567	1	0.983501	up-regulated
P51991	HNRNPA3	0.00676204	0.965493	1	0.983434	up-regulated
Q86V81	ALYREF	0.00347	0.960661	1	0.981923	normal
Q9NZI8	IGF2BP1	0.00531911	0.949151	1	0.978383	up-regulated
P23246	SFPQ	0.00406101	0.988349	0.981241	0.97761	normal
P07910	HNRNPC	0.0196116	0.995458	0.976667	0.976761	up-regulated	PMID: 15609510; PMID: 19580983
Q15717	ELAVL1	0.00751985	0.90955	1	0.966178	up-regulated	PMID: 15609510; PMID: 19580983
P31942	HNRNPH3	0.00447713	0.983576	0.965467	0.965327	up-regulated
P19338	NCL	0.0028275	0.951939	0.948298	0.943786	normal
P61978	HNRNPK	0.00933151	0.984334	0.930665	0.941732	up-regulated
Q14103	HNRNPD	0.00572946	0.984907	0.9241	0.937387	up-regulated
Q15392	DHCR24	0.0014547	0.984907	0.9241	0.937362	normal
P68104	EEF1A1	0.00843494	0.995921	0.899422	0.923885	up-regulated	PMID: 15609510; PMID: 19580983
Q16822	PCK2	0.00514902	0.927503	0.911268	0.910877	up-regulated
Q06830	PRDX1	0.0113923	0.984907	0.879592	0.906911	up-regulated
P84103	SRSF3	0.0091041	0.960661	0.88753	0.904858	up-regulated
Q9BX68	HINT2	0.0113932	0.957738	0.866053	0.889247	normal
P35268	RPL22	0.00823007	0.630702	1	0.88015	down-regulated
Q13838	DDX39B	0.00341836	0.630702	1	0.880121	up-regulated
P07339	CTSD	0.00191204	0.630702	1	0.880112	down-regulated
P14866	HNRNPL	0.00142592	0.630702	1	0.880109	up-regulated	PMID: 15609510; PMID: 19580983
P48594	SERPINB4	0.000980785	0.630702	1	0.880106	normal
Q07955	SRSF1	0.00634054	0.63049	1	0.880073	normal
P38159	RBMX	0.00541166	0.629632	1	0.879803	up-regulated
P34897	SHMT2	0.010186	0.61853	1	0.876406	up-regulated
Q15125	EBP	0.00312065	0.617215	1	0.875958	up-regulated
Q9HBL7	PLGRKT	0.00300063	0.617215	1	0.875957	down-regulated
Q9UIJ7	AK3	0.00201766	0.617215	1	0.875951	up-regulated
Q9UKM9	RALY	0.00557531	0.616359	1	0.875709	normal
P07737	PFN1	0.00446249	0.613557	1	0.874837	up-regulated
P11142	HSPA8	0.00274611	0.572959	1	0.862301	down-regulated
P01857	IGHG1	0.00294877	0.571345	1	0.861805	normal
P23396	RPS3	0.0128371	0.563547	1	0.859458	down-regulated
Q6ZVX7	NCCRP1	0.00233271	0.984907	0.802309	0.853878	normal
O95864	FADS2	0.00156682	0.522166	1	0.846623	normal
P07437	TUBB	0.00202013	0.503402	1	0.840837	up-regulated	PMID: 15609510; PMID: 19580983
Q08211	DHX9	0.000365702	0.617215	0.897178	0.805456	up-regulated
P01040	CSTA	0.0114722	0.630702	0.875884	0.795086	normal
P60842	EIF4A1	0.00271062	0.630702	0.875884	0.795034	normal
Q86TJ2	TADA2B	0.00148445	0.984907	0.666532	0.760797	normal
P84085	ARF5	0.00363641	0.585491	0.840085	0.756549	normal
P08238	HSP90AB1	0.00123835	0.617215	0.81353	0.74812	down-regulated
Q99798	ACO2	0.000841699	0.984907	0.645747	0.746545	normal
O75223	GGCT	0.00687535	0.984907	0.631937	0.737113	normal
O75439	PMPCB	0.00132487	0.984907	0.613223	0.724252	normal
P38117	ETFB	0.0174425	0.962373	0.616395	0.71957	up-regulated
P54886	ALDH18A1	0.0037827	0.983576	0.57755	0.699401	down-regulated
Q9UBM7	DHCR7	0.00604286	0.997547	0.570954	0.699204	up-regulated
P61604	HSPE1	0.0088159	0.571345	0.757922	0.695893	normal
P60709	ACTB	0.01057	0.978551	0.568906	0.691966	up-regulated
P49411	TUFM	0.015157	0.998174	0.555886	0.689123	up-regulated	PMID: 15609510; PMID: 19580983
P0CG48	UBC	0.00746212	9.10239e-11	1	0.685554	normal
P09211	GSTP1	0.00483806	9.10239e-11	1	0.685539	normal
P11940	PABPC1	0.00462652	9.10239e-11	1	0.685538	up-regulated	PMID: 15609510; PMID: 19580983
O00148	DDX39A	0.00422424	9.10239e-11	1	0.685535	normal
Q9NRW1	RAB6B	0.00349171	9.10239e-11	1	0.685531	normal
P62888	RPL30	0.00330465	9.10239e-11	1	0.68553	normal
P68363	TUBA1B	0.00284709	9.10239e-11	1	0.685527	normal
P43243	MATR3	0.00251328	9.10239e-11	1	0.685525	normal
Q04837	SSBP1	0.00248106	9.10239e-11	1	0.685525	up-regulated
P52272	HNRNPM	0.00234013	9.10239e-11	1	0.685524	up-regulated
P05387	RPLP2	0.00225684	9.10239e-11	1	0.685523	up-regulated
P61353	RPL27	0.00210296	9.10239e-11	1	0.685523	down-regulated
Q13228	SELENBP1	0.00194801	9.10239e-11	1	0.685522	normal
P63244	RACK1	0.00185061	9.10239e-11	1	0.685521	normal
P62249	RPS16	0.00185061	9.10239e-11	1	0.685521	down-regulated
P28838	LAP3	0.00181432	9.10239e-11	1	0.685521	normal
P26599	PTBP1	0.00181432	9.10239e-11	1	0.685521	up-regulated	PMID: 15609510; PMID: 19580983
Q13242	SRSF9	0.0016828	9.10239e-11	1	0.68552	down-regulated
P01594	IGKV1-33	0.0016683	9.10239e-11	1	0.68552	normal
Q9BQE3	TUBA1C	0.00165407	9.10239e-11	1	0.68552	up-regulated
P08865	RPSA	0.00162334	9.10239e-11	1	0.68552	down-regulated
Q8TF66	LRRC15	0.00158442	9.10239e-11	1	0.685519	normal
O60506	SYNCRIP	0.00149226	9.10239e-11	1	0.685519	up-regulated	PMID: 15609510; PMID: 19580983
P50914	RPL14	0.00140197	9.10239e-11	1	0.685518	down-regulated
P49753	ACOT2	0.0013075	9.10239e-11	1	0.685518	normal
Q02543	RPL18A	0.00126754	9.10239e-11	1	0.685518	normal
P62263	RPS14	0.00125892	9.10239e-11	1	0.685518	normal
P05091	ALDH2	0.00113392	9.10239e-11	1	0.685517	normal
P42765	ACAA2	0.00102664	9.10239e-11	1	0.685516	up-regulated
O15260	SURF4	0.00101321	9.10239e-11	1	0.685516	up-regulated
P02545	LMNA	0.000984365	9.10239e-11	1	0.685516	up-regulated
P30086	PEBP1	0.000968904	9.10239e-11	1	0.685516	normal
P32322	PYCR1	0.00090431	9.10239e-11	1	0.685515	normal
P62753	RPS6	0.000818852	9.10239e-11	1	0.685515	normal
Q9BUF5	TUBB6	0.000809958	9.10239e-11	1	0.685515	up-regulated
Q8WXF1	PSPC1	0.000783491	9.10239e-11	1	0.685515	normal
Q92945	KHSRP	0.000725728	9.10239e-11	1	0.685514	normal
Q9UL12	SARDH	0.0006345	9.10239e-11	1	0.685514	normal
Q13595	TRA2A	0.000625205	9.10239e-11	1	0.685514	normal
O43390	HNRNPR	0.000601001	9.10239e-11	1	0.685514	up-regulated
P14618	PKM	0.000530198	9.10239e-11	1	0.685513	up-regulated
Q86TX2	ACOT1	0.000487462	9.10239e-11	1	0.685513	down-regulated
P38919	EIF4A3	0.000455347	9.10239e-11	1	0.685513	up-regulated
Q8IW75	SERPINA12	0.000452155	9.10239e-11	1	0.685513	normal
Q13885	TUBB2A	0.000408522	9.10239e-11	1	0.685512	normal
Q86SJ6	DSG4	0.000357951	9.10239e-11	1	0.685512	normal
O00425	IGF2BP3	0.000334814	9.10239e-11	1	0.685512	down-regulated
Q99805	TM9SF2	0.000281283	9.10239e-11	1	0.685512	normal
Q92841	DDX17	0.000265463	9.10239e-11	1	0.685512	up-regulated
P02461	COL3A1	0.000218264	9.10239e-11	1	0.685511	normal
P02452	COL1A1	0.000217572	9.10239e-11	1	0.685511	normal
O15118	NPC1	0.000188453	9.10239e-11	1	0.685511	normal
P07477	PRSS1	0.00933084	0.984907	0.555943	0.685034	normal
P30048	PRDX3	0.00893432	0.923083	0.569241	0.675072	normal
O75390	CS	0.00691172	0.988349	0.535335	0.671954	up-regulated
P11498	PC	0.0293005	0.9923	0.529778	0.669497	up-regulated
P62805	H4C1	0.0244142	0.969377	0.538201	0.66817	normal
Q9BPW8	NIPSNAP1	0.00529078	0.63049	0.690364	0.667808	up-regulated
P48735	IDH2	0.00611056	0.897497	0.56624	0.665104	up-regulated
P61626	LYZ	0.00892052	0.87283	0.575222	0.663668	normal
P13489	RNH1	0.00330361	0.983576	0.522587	0.661721	down-regulated
P22735	TGM1	0.00113832	0.87283	0.567444	0.65829	normal
P14923	JUP	0.00958184	0.997827	0.50818	0.656279	normal
P81605	DCD	0.0210249	0.990734	0.510626	0.655835	normal
P40926	MDH2	0.0110662	0.995594	0.494673	0.64634	up-regulated
P10809	HSPD1	0.00982265	0.993311	0.493004	0.644484	up-regulated
P38646	HSPA9	0.00642382	0.994851	0.491997	0.644248	normal
Q96P63	SERPINB12	0.00712195	0.997547	0.489399	0.643304	normal
P35030	PRSS3	0.00373234	0.984907	0.488068	0.638471	normal
P07355	ANXA2	0.0128074	0.997077	0.474027	0.632655	up-regulated
P06702	S100A9	0.0186171	0.951439	0.487819	0.628063	normal
Q5TEC6	H3-2	0.00396558	9.10239e-11	0.911886	0.62513	normal
P06576	ATP5F1B	0.00273974	0.608443	0.635084	0.623096	normal
P57088	TMEM33	0.0036973	0.960661	0.4691	0.617987	down-regulated
Q08554	DSC1	0.00473297	0.994851	0.449802	0.615314	normal
Q02413	DSG1	0.00832868	0.9926	0.447428	0.613013	normal
P01876	IGHA1	0.00495135	0.960661	0.445353	0.601716	normal
P12273	PIP	0.0155871	0.999122	0.425845	0.600273	normal

### Sheet: SARS-Cov-2 protein
Prey	Abundance	Reproducibility	Specificity	MIST
N	0.0429648	0.990038	1	0.991223
nsp10	0.0102353	0.985134	1	0.989514
M	0.0149652	0.976239	1	0.986798
nsp3	0.00122357	0.961565	0.978327	0.967332
nsp16	0.00115569	0.630854	1	0.880154
nsp5	0.00113687	0.630854	1	0.880154
nsp15	0.000991529	0.630854	1	0.880153
spike glycoprotein	0.0017592	0.831015	0.873915	0.855481
nsp13	0.00168454	0.926597	0.950297	0.937331
ORF3a	0.00150753	0.617952	1	0.876176
nsp2	0.00160469	0.630445	0.742257	0.703346
nsp6	0.00165581	9.10239e-11	1	0.68552
nsp9	0.00153808	9.10239e-11	1	0.685519

### Sheet: EBOV interacting protein
Uniprot_id	Gene	Abundance	Reproducibility	Specificity	MIST	Reported interaction with EBOV RNA
P31151	S100A7	0.0158657	0.999881	1	0.994098
P27635	RPL10	0.00906611	0.999881	1	0.994057
P07910	HNRNPC	0.00720538	0.999881	1	0.994046
Q16629	SRSF7	0.00576935	0.999881	1	0.994038
P05141	SLC25A5	0.00553702	0.999881	1	0.994036
P61626	LYZ	0.00550011	0.999881	1	0.994036
Q6UWP8	SBSN	0.00150003	0.999881	1	0.994012
P20930	FLG	0.000997602	0.999881	1	0.994009
P21796	VDAC1	0.00714303	0.999662	1	0.993978
P07339	CTSD	0.00503259	0.999662	1	0.993966
Q9BTV4	TMEM43	0.00489657	0.999662	1	0.993965
P62805	H4C1	0.0113387	0.998473	1	0.993636
P09651	HNRNPA1	0.00776006	0.998473	1	0.993615
Q9NQC3	RTN4	0.00614679	0.998473	1	0.993606
P31944	CASP14	0.0104156	0.996908	1	0.993148
P58876	HIST1H2BD	0.0103743	0.996908	1	0.993148
Q08211	DHX9	0.00102122	0.996908	1	0.993092	PMID: 30301857
Q96QA5	GSDMA	0.00938362	0.995591	1	0.992736
Q6ZVX7	NCCRP1	0.00539558	0.995591	1	0.992712
P14923	JUP	0.00407213	0.995591	1	0.992704
P31943	HNRNPH1	0.00419041	0.994189	1	0.992272
P00387	CYB5R3	0.00615826	0.993005	1	0.991919
P22626	HNRNPA2B1	0.00951687	0.989747	1	0.990933
P06702	S100A9	0.0160715	0.982502	1	0.988737
P63104	YWHAZ	0.00927199	0.982502	1	0.988697
Q08188	TGM3	0.00484915	0.982502	1	0.98867
Q9UM00	TMCO1	0.00468101	0.982502	1	0.988669
P01876	IGHA1	0.00281955	0.982502	1	0.988658
P14866	HNRNPL	0.00272398	0.982502	1	0.988658	PMID: 30301857
Q5T750	XP32	0.00202581	0.982502	1	0.988654
Q99729	HNRNPAB	0.00175325	0.982502	1	0.988652
P0CG48	UBC	0.011205	0.974455	1	0.986226
O75223	GGCT	0.00979637	0.974455	1	0.986217
P00846	MT-ATP6	0.0076194	0.974455	1	0.986204
P59665	DEFA1	0.00745376	0.974455	1	0.986203
P35268	RPL22	0.00745376	0.974455	1	0.986203
Q96G23	CERS2	0.00740013	0.974455	1	0.986203
P84103	SRSF3	0.00737361	0.974455	1	0.986203
P01040	CSTA	0.00692672	0.974455	1	0.9862
Q5BJF2	TMEM97	0.00692672	0.974455	1	0.9862
Q9NRW1	RAB6B	0.0064693	0.974455	1	0.986197
Q14103	HNRNPD	0.00601531	0.974455	1	0.986195
P38646	HSPA9	0.00562087	0.974455	1	0.986192
Q9UBM7	DHCR7	0.00484871	0.974455	1	0.986188
Q9NZI8	IGF2BP1	0.00476212	0.974455	1	0.986187	PMID: 30301857
P10620	MGST1	0.00428591	0.974455	1	0.986184
O95969	SCGB1D2	0.0038097	0.974455	1	0.986181
P46776	RPL27A	0.00372688	0.974455	1	0.986181
Q8N5M9	JAGN1	0.00359029	0.974455	1	0.98618
P38159	RBMX	0.00355923	0.974455	1	0.98618
Q9Y3U8	RPL36	0.0034987	0.974455	1	0.98618
P16401	H1-5	0.0033451	0.974455	1	0.986179
P50914	RPL14	0.00317475	0.974455	1	0.986178
P04040	CAT	0.00316303	0.974455	1	0.986178
A0A075B6R9	IGKV2D-24	0.0029057	0.974455	1	0.986176
Q6UW68	TMEM205	0.00283366	0.974455	1	0.986176
P62318	SNRPD3	0.00272121	0.974455	1	0.986175
Q9GZZ8	LACRT	0.00265793	0.974455	1	0.986175
P67809	YBX1	0.00257799	0.974455	1	0.986174
P51571	SSR4	0.00233247	0.974455	1	0.986173
P04075	ALDOA	0.002241	0.974455	1	0.986172
Q9BUN8	DERL1	0.00222645	0.974455	1	0.986172
Q96PK6	RBM14	0.00217352	0.974455	1	0.986172
Q15233	NONO	0.00209069	0.974455	1	0.986171
P52272	HNRNPM	0.00194814	0.974455	1	0.98617
P05090	APOD	0.00177654	0.974455	1	0.986169
Q6UB99	ANKRD11	0.00149726	0.974455	1	0.986168
Q9BPZ7	MAPKAP1	0.00137424	0.974455	1	0.986167
Q9BUM1	G6PC3	0.00137149	0.974455	1	0.986167
P01860	IGHG3	0.000914327	0.974455	1	0.986164
O75907	DGAT1	0.000814425	0.974455	1	0.986164
Q6DN14	MCTP1	0.000793687	0.974455	1	0.986163
O14578	CIT	0.000201453	0.974455	1	0.98616
Q14697	GANAB	0.00409815	0.961756	1	0.982265
P62701	RPS4X	0.00446785	0.949895	1	0.978608
P62424	RPL7A	0.0040572	0.949895	1	0.978605
Q07955	SRSF1	0.00826709	0.945201	1	0.977182
P57088	TMEM33	0.00687814	0.937314	1	0.974741
O95864	FADS2	0.00332298	0.937314	1	0.974719
P06733	ENO1	0.00287902	0.923929	1	0.970587
Q14739	LBR	0.00191935	0.923929	1	0.970581
Q8IW75	SERPINA12	0.0014519	0.9125	1	0.967052
Q9UKR5	ERG28	0.00621921	0.89683	1	0.962246
Q9P035	HACD3	0.00244326	0.89683	1	0.962224
P05166	PCCB	0.00348501	0.869999	1	0.953952
Q01469	FABP5	0.00398887	0.81888	1	0.938183
P27824	CANX	0.000891476	0.81888	1	0.938164
P23246	SFPQ	0.00295831	0.772213	1	0.923778
Q08554	DSC1	0.00193666	0.999881	0.715422	0.798934
P12273	PIP	0.0173581	0.95401	0.718694	0.787116
P29508	SERPINB3	0.00681582	0.990816	0.677178	0.769949
P84243	H3-3B	0.0110604	0.974455	0.61047	0.719198
Q96KK5	HIST1H2AH	0.00816364	0.974455	0.61047	0.719181
P25311	AZGP1	0.00575339	0.994189	0.576825	0.702191
Q9UNM1	HSPE1	0.00599014	1.4427e-10	1	0.685546
P23396	RPS3	0.00575499	1.4427e-10	1	0.685544
P07355	ANXA2	0.00575147	1.4427e-10	1	0.685544
P61313	RPL15	0.00573527	1.4427e-10	1	0.685544
P61353	RPL27	0.00565561	1.4427e-10	1	0.685544
P11940	PABPC1	0.00484767	1.4427e-10	1	0.685539
P60866	RPS20	0.00460399	1.4427e-10	1	0.685537
P04406	GAPDH	0.00456507	1.4427e-10	1	0.685537
P42357	HAL	0.00442613	1.4427e-10	1	0.685536
P69905	HBA1	0.00419798	1.4427e-10	1	0.685535
Q07020	RPL18	0.0040962	1.4427e-10	1	0.685534
P0CG04	IGLC1	0.0039922	1.4427e-10	1	0.685534
P10809	HSPD1	0.00377041	1.4427e-10	1	0.685532
P02814	SMR3B	0.00376408	1.4427e-10	1	0.685532
Q02543	RPL18A	0.00368929	1.4427e-10	1	0.685532
P18124	RPL7	0.00367885	1.4427e-10	1	0.685532
Q9Y6C9	MTCH2	0.00337089	1.4427e-10	1	0.68553
P46781	RPS9	0.00335592	1.4427e-10	1	0.68553
Q96P63	SERPINB12	0.00321477	1.4427e-10	1	0.685529
P62249	RPS16	0.00321394	1.4427e-10	1	0.685529
P62829	RPL23	0.00320163	1.4427e-10	1	0.685529
P60468	SEC61B	0.00316525	1.4427e-10	1	0.685529
P53999	PC4	0.00313234	1.4427e-10	1	0.685529
Q96DA0	ZG16B	0.00312968	1.4427e-10	1	0.685529
P15880	RPS2	0.00290148	1.4427e-10	1	0.685527
P63244	RACK1	0.00287156	1.4427e-10	1	0.685527
P04083	ANXA1	0.00277748	1.4427e-10	1	0.685527
P25705	ATP5F1A	0.00271469	1.4427e-10	1	0.685526
P62826	RAN	0.00262775	1.4427e-10	1	0.685526
P56537	EIF6	0.00260319	1.4427e-10	1	0.685526
P26373	RPL13	0.0025322	1.4427e-10	1	0.685525
P06748	NPM1	0.00245411	1.4427e-10	1	0.685525
P07477	PRSS1	0.00245304	1.4427e-10	1	0.685525
Q9BQE3	TUBA1C	0.00245304	1.4427e-10	1	0.685525
P46783	RPS10	0.00244335	1.4427e-10	1	0.685525
P18621	RPL17	0.00236052	1.4427e-10	1	0.685524
P62854	RPS26	0.00236052	1.4427e-10	1	0.685524
P42766	RPL35	0.00212085	1.4427e-10	1	0.685523
A0A024R7P5	LOC388524	0.00208906	1.4427e-10	1	0.685522
P04792	HSPB1	0.00202822	1.4427e-10	1	0.685522
P84098	RPL19	0.00198958	1.4427e-10	1	0.685522
Q00839	HNRNPU	0.00198314	1.4427e-10	1	0.685522
P40429	RPL13A	0.00197081	1.4427e-10	1	0.685522
Q02878	RPL6	0.0018757	1.4427e-10	1	0.685521
P19338	NCL	0.00183596	1.4427e-10	1	0.685521
P62314	SNRPD1	0.00183251	1.4427e-10	1	0.685521
P07858	CTSB	0.00180871	1.4427e-10	1	0.685521
P62269	RPS18	0.00174089	1.4427e-10	1	0.68552
P30050	RPL12	0.00173007	1.4427e-10	1	0.68552
P01857	IGHG1	0.00169842	1.4427e-10	1	0.68552
P36578	RPL4	0.00160821	1.4427e-10	1	0.68552
P62753	RPS6	0.00160697	1.4427e-10	1	0.68552
P03973	SLPI	0.00156617	1.4427e-10	1	0.685519
P35749	MYH11	0.00156316	1.4427e-10	1	0.685519
P07737	PFN1	0.00149707	1.4427e-10	1	0.685519
Q9H8H3	METTL7A	0.00148953	1.4427e-10	1	0.685519
O75494	SRSF10	0.00146601	1.4427e-10	1	0.685519
Q9P2E9	RRBP1	0.00145074	1.4427e-10	1	0.685519
P16403	H1-2	0.00143578	1.4427e-10	1	0.685519
P62917	RPL8	0.00138505	1.4427e-10	1	0.685518
Q9NYL4	FKBP11	0.00137892	1.4427e-10	1	0.685518
P55000	SLURP1	0.00137892	1.4427e-10	1	0.685518
Q6ZN17	LIN28B	0.00133274	1.4427e-10	1	0.685518
P23526	AHCY	0.0013264	1.4427e-10	1	0.685518
Q9HCY8	S100A14	0.00132639	1.4427e-10	1	0.685518
P63162	SNRPN	0.00128052	1.4427e-10	1	0.685518
Q13867	BLMH	0.0012398	1.4427e-10	1	0.685517
O95197	RTN3	0.00121105	1.4427e-10	1	0.685517
P28074	PSMB5	0.00120061	1.4427e-10	1	0.685517
P23490	LORICRIN	0.00119035	1.4427e-10	1	0.685517
O15121	DEGS1	0.00118373	1.4427e-10	1	0.685517
O60427	FADS1	0.00118026	1.4427e-10	1	0.685517
Q15125	EBP	0.00116545	1.4427e-10	1	0.685517
P62851	RPS25	0.00112315	1.4427e-10	1	0.685517
Q13242	SRSF9	0.00111417	1.4427e-10	1	0.685517
P25789	PSMA4	0.00110532	1.4427e-10	1	0.685517
O00571	DDX3X	0.00110055	1.4427e-10	1	0.685517
Q8N684	CPSF7	0.00108878	1.4427e-10	1	0.685516
P22087	FBL	0.00107962	1.4427e-10	1	0.685516
P83731	RPL24	0.00107131	1.4427e-10	1	0.685516
P62906	RPL10A	0.00101658	1.4427e-10	1	0.685516
Q96S06	LMF1	0.00100195	1.4427e-10	1	0.685516
Q13151	HNRNPA0	0.000994792	1.4427e-10	1	0.685516
O43390	HNRNPR	0.000991568	1.4427e-10	1	0.685516	PMID: 30301857
Q13835	PKP1	0.000952605	1.4427e-10	1	0.685516
Q15828	CST6	0.000928472	1.4427e-10	1	0.685516
Q99735	MGST2	0.000928472	1.4427e-10	1	0.685516
Q15629	TRAM1	0.000919279	1.4427e-10	1	0.685515
O76062	TM7SF2	0.000917126	1.4427e-10	1	0.685515
P27482	CALML3	0.000910267	1.4427e-10	1	0.685515
Q86TM6	SYVN1	0.000898522	1.4427e-10	1	0.685515
P47914	RPL29	0.000875917	1.4427e-10	1	0.685515
P14618	PKM	0.000868633	1.4427e-10	1	0.685515
Q9BZE4	GTPBP4	0.000832711	1.4427e-10	1	0.685515
P43243	MATR3	0.000812075	1.4427e-10	1	0.685515
P30048	PRDX3	0.000811163	1.4427e-10	1	0.685515
Q16610	ECM1	0.00075828	1.4427e-10	1	0.685515
O60506	SYNCRIP	0.000756907	1.4427e-10	1	0.685515	PMID: 30301857
P17900	GM2A	0.000736883	1.4427e-10	1	0.685514
P14314	PRKCSH	0.00067937	1.4427e-10	1	0.685514
Q13510	ASAH1	0.000669571	1.4427e-10	1	0.685514
Q8TAA3	PSMA8	0.000644772	1.4427e-10	1	0.685514
O43808	SLC25A17	0.000597729	1.4427e-10	1	0.685514
Q9H0E2	TOLLIP	0.000568452	1.4427e-10	1	0.685513
P39656	DDOST	0.000459598	1.4427e-10	1	0.685513
Q15800	MSMO1	0.000436586	1.4427e-10	1	0.685513
P01833	PIGR	0.000368441	1.4427e-10	1	0.685512
Q9Y2W1	THRAP3	0.000368441	1.4427e-10	1	0.685512
P11279	LAMP1	0.000360805	1.4427e-10	1	0.685512
Q92604	LPGAT1	0.000356191	1.4427e-10	1	0.685512
Q9NR30	DDX21	0.000351251	1.4427e-10	1	0.685512
O14556	GAPDHS	0.00034473	1.4427e-10	1	0.685512
P46087	NOP2	0.000343455	1.4427e-10	1	0.685512
Q13895	BYSL	0.000309491	1.4427e-10	1	0.685512
Q8NF37	LPCAT1	0.00025935	1.4427e-10	1	0.685512
Q8IVM8	SLC22A9	0.000246934	1.4427e-10	1	0.685511
Q6P4A8	PLBD1	0.000242632	1.4427e-10	1	0.685511
Q86T82	USP37	0.000203602	1.4427e-10	1	0.685511
Q01974	ROR2	0.000193432	1.4427e-10	1	0.685511
Q92841	DDX17	0.000191044	1.4427e-10	1	0.685511
P02452	COL1A1	0.000157368	1.4427e-10	1	0.685511
Q14574	DSC3	0.000153382	1.4427e-10	1	0.685511
Q9UPU7	TBC1D2B	0.00013955	1.4427e-10	1	0.685511
Q0P6D6	CCDC15	0.000138854	1.4427e-10	1	0.685511
Q9UP95	SLC12A4	0.000133274	1.4427e-10	1	0.685511
Q9UGM3	DMBT1	5.88137e-05	1.4427e-10	1	0.68551
P49327	FASN	5.61123e-05	1.4427e-10	1	0.68551
P05089	ARG1	0.00414971	0.996908	0.498946	0.649633
Q0EFA5	S	0.00182123	0.999881	0.447372	0.615182

### Sheet: EBOV protein
Prey	Gene names	Protein names	Abundance	Reproducibility	Specificity	MIST
A0A3Q8HJG6	VP40	Matrix protein	0.00466753	0.998963	1	0.993748
A0A0F6PGT9	NP	Nucleoprotein (Nucleocapsid protein)	0.00044416	0.976552	1	0.986808
A0A1L7B882	NP	Nucleoprotein (Nucleocapsid protein)	0.000807389	0.90877	1	0.965898
A0A0D5W8S4	VP30	Truncated VP30 (Truncated VP30 minor nucleoprotein) (VP30)	0.011258	0.418974	1	0.814843
Q05127	VP35	Polymerase cofactor VP35 (Ebola VP35) (eVP35)	0.00121702	1.4427e-10	1	0.685517
A0A0U4E6R5	vp30	VP30	0.000466179	1.4427e-10	1	0.685513

### Sheet: ZIKV interacting protein
Uniprot_id	Gene	Abundance	Reproducibility	Specificity	MIST	Reported interaction with EBOV RNA
P61247	RPS3A	0.00663039	0.999238	1	0.993844
P07737	PFN1	0.00933142	0.992652	1	0.991829
P62913	RPL11	0.00195278	0.990937	1	0.991255
P46783	RPS10	0.00469571	0.988854	1	0.990629
O60506	SYNCRIP	0.0017227	0.988558	1	0.99052
P60866	RPS20	0.00427427	0.987857	1	0.990319
P23396	RPS3	0.00938061	0.987557	1	0.990257
P62937	PPIA	0.00843597	0.985644	1	0.989661
P62851	RPS25	0.00460936	0.985149	1	0.989485
P62753	RPS6	0.00219831	0.985149	1	0.989471
P62269	RPS18	0.0046787	0.984266	1	0.989214
P52272	HNRNPM	0.00661224	0.983609	1	0.989022
P31942	HNRNPH3	0.00425714	0.975504	1	0.986508
P26373	RPL13	0.00284516	0.970465	1	0.984945
P04083	ANXA1	0.00715401	0.967237	1	0.983974
P35637	FUS	0.00224594	0.967316	1	0.983969
P42766	RPL35	0.00350615	0.966128	1	0.98361
P16989	YBX3	0.00146811	0.962374	1	0.98244
P08238	HSP90AB1	0.00229957	0.96234	1	0.982434
P22626	HNRNPA2B1	0.00930116	0.960787	1	0.981997
P17096	HMGA1	0.003209	0.949807	1	0.978573
P07437	TUBB	0.00348453	0.947981	1	0.978011
P67809	YBX1	0.00450043	0.947939	1	0.978004	PMID: 30944179
P62854	RPS26	0.0052766	0.940217	1	0.975627
Q00577	PURA	0.00382315	0.937416	1	0.974754
P62263	RPS14	0.00571521	0.935746	1	0.97425
Q86V81	ALYREF	0.00271983	0.92896	1	0.972138
Q13283	G3BP1	0.00378568	0.917821	1	0.968708	PMID: 28592527; PMID: 30944179
P19338	NCL	0.00290995	0.91528	1	0.967919
Q15084	PDIA6	0.00241512	0.912905	1	0.967183
P61978	HNRNPK	0.00443693	0.909755	1	0.966223
Q02878	RPL6	0.003688	0.908699	1	0.965893
P38159	RBMX	0.0055055	0.891263	1	0.960524
P63244	RACK1	0.00450713	0.885608	1	0.958773
P23246	SFPQ	0.00362646	0.883067	1	0.957984
P36578	RPL4	0.00207469	0.882283	1	0.957733
P62424	RPL7A	0.00303957	0.880903	1	0.957313
Q00839	HNRNPU	0.00389773	0.874553	1	0.955359
P11142	HSPA8	0.00278559	0.873851	1	0.955136	PMID: 30673613
Q14103	HNRNPD	0.00343429	0.864823	1	0.952354
P62861	FAU	0.00918433	0.859331	1	0.950694
Q9NZI8	IGF2BP1	0.00592946	0.856533	1	0.949811
P31943	HNRNPH1	0.00156163	0.841145	1	0.945038
P51991	HNRNPA3	0.00443908	0.820462	1	0.938674
P52597	HNRNPF	0.00293665	0.812939	1	0.936344
P05141	SLC25A5	0.00172447	0.812255	1	0.936125
O75223	GGCT	0.00642886	0.755591	1	0.918671
Q13867	BLMH	0.00296797	0.7399	1	0.913809
Q7KZF4	SND1	0.00240463	0.73958	1	0.913707
O00622	CCN1	0.00290557	0.715602	1	0.906312
P43243	MATR3	0.00355528	0.715215	1	0.906197
P07339	CTSD	0.00398371	0.705605	1	0.903234
O00425	IGF2BP3	0.00365379	0.671255	1	0.892634
P62701	RPS4X	0.00322562	0.630911	1	0.880184
Q08211	DHX9	0.00202609	0.630911	1	0.880177
Q96QR8	PURB	0.00143124	0.630911	1	0.880174
P62316	SNRPD2	0.00351149	0.630822	1	0.880158
Q07020	RPL18	0.00327859	0.630822	1	0.880157
P62899	RPL31	0.00327025	0.630822	1	0.880157
P61353	RPL27	0.00299582	0.630822	1	0.880155
P62249	RPS16	0.00287518	0.630822	1	0.880155
Q9BQE3	TUBA1C	0.0028371	0.630822	1	0.880154
P08865	RPSA	0.00215639	0.630822	1	0.88015
P61803	DAD1	0.00189559	0.630822	1	0.880149
P06899	H2BC11	0.00170001	0.630822	1	0.880148
P35268	RPL22	0.00159852	0.630822	1	0.880147
P62829	RPL23	0.00158668	0.630822	1	0.880147
P51571	SSR4	0.00124536	0.630822	1	0.880145
P00846	MT-ATP6	0.000952005	0.630822	1	0.880143
P04075	ALDOA	0.000598327	0.630822	1	0.880141
P68032	ACTC1	0.000562208	0.630822	1	0.880141
P02545	LMNA	0.0015106	0.630297	1	0.879985
P10809	HSPD1	0.00123491	0.629955	1	0.879877
P23284	PPIB	0.00376787	0.629273	1	0.879682
Q13247	SRSF6	0.000853149	0.628995	1	0.879579
P00558	PGK1	0.000756248	0.628995	1	0.879578
P38919	EIF4A3	0.00072066	0.628995	1	0.879578
P15880	RPS2	0.00320838	0.628426	1	0.879417
P62917	RPL8	0.00231586	0.628324	1	0.879381
P12814	ACTN1	0.00062845	0.628324	1	0.879371
P61313	RPL15	0.00318255	0.627056	1	0.878994
Q8WUH6	TMEM263	0.00455449	0.623653	1	0.877953
P21796	VDAC1	0.00173038	0.623653	1	0.877936
Q9Y3U8	RPL36	0.00336962	0.623481	1	0.877893
P09651	HNRNPA1	0.00318774	0.623481	1	0.877892
P46776	RPL27A	0.00249352	0.623481	1	0.877888
P60842	EIF4A1	0.00300604	0.622411	1	0.87756
P08708	RPS17	0.00178657	0.622411	1	0.877553
P61956	SUMO2	0.00128524	0.622411	1	0.87755
P38646	HSPA9	0.000753083	0.622411	1	0.877547
Q06787	FMR1	0.000389948	0.622411	1	0.877545
P39019	RPS19	0.00248727	0.611454	1	0.874177
O00299	CLIC1	0.00147809	0.611454	1	0.874171
P49207	RPL34	0.00223813	0.609782	1	0.873659
P0C0S5	H2AZ1	0.00218354	0.609782	1	0.873659
P30050	RPL12	0.00166817	0.609782	1	0.873656
P27816	MAP4	0.000244382	0.609782	1	0.873647
Q13838	DDX39B	0.00286907	0.605905	1	0.872467
Q92900	UPF1	0.000509647	0.603557	1	0.871729
Q00341	HDLBP	0.00200802	0.59874	1	0.870251
P18124	RPL7	0.00223217	0.592934	1	0.868461
O43390	HNRNPR	0.00189808	0.592566	1	0.868346
Q07955	SRSF1	0.00306716	0.590307	1	0.867656
Q96AE4	FUBP1	0.00126089	0.590307	1	0.867645
P13639	EEF2	0.00164597	0.59018	1	0.867608
P11021	HSPA5	0.00441124	0.787044	0.911219	0.867503
P07910	HNRNPC	0.00299828	0.587014	1	0.866639
Q9P2E9	RRBP1	0.00132054	0.587014	1	0.866629
P62750	RPL23A	0.00399568	0.58362	1	0.865598
P62857	RPS28	0.00225109	0.58362	1	0.865588
Q96DR8	MUCL1	0.00194911	0.58362	1	0.865586
O95969	SCGB1D2	0.00177586	0.58362	1	0.865585
Q15517	CDSN	0.00136604	0.58362	1	0.865582
P17844	DDX5	0.00127251	0.58362	1	0.865582
P0CG48	UBC	0.000914604	0.58362	1	0.86558
P52565	ARHGDIA	0.000761081	0.58362	1	0.865579
Q01130	SRSF2	0.000691892	0.58362	1	0.865578
Q16563	SYPL1	0.000617093	0.58362	1	0.865578
P14314	PRKCSH	0.000296525	0.58362	1	0.865576
Q13428	TCOF1	0.000115733	0.58362	1	0.865575
Q12873	CHD3	7.76613e-05	0.58362	1	0.865575
Q15717	ELAVL1	0.0019785	0.581158	1	0.864826	PMID: 30944179
Q13151	HNRNPA0	0.0011553	0.581158	1	0.864821
Q8NC51	SERBP1	0.000792856	0.581158	1	0.864819
Q9UN86	G3BP2	0.000658829	0.581158	1	0.864819
P27824	CANX	0.000527708	0.581158	1	0.864818
P21980	TGM2	0.00277662	0.577577	1	0.863726
P26038	MSN	0.00210951	0.577577	1	0.863722
P62277	RPS13	0.00414038	0.574993	1	0.862937
P62826	RAN	0.00292262	0.574993	1	0.86293
Q9Y224	RTRAF	0.00204321	0.565756	1	0.860075
P13010	XRCC5	0.000937555	0.559819	1	0.858237
P14625	HSP90B1	0.000838219	0.559819	1	0.858236
P55884	EIF3B	0.000279406	0.559819	1	0.858233
P46781	RPS9	0.00341597	0.556937	1	0.857362
Q96PK6	RBM14	0.00145179	0.553523	1	0.856297
P46778	RPL21	0.00224597	0.539278	1	0.851907
P26196	DDX6	0.00159945	0.53561	1	0.850771	PMID: 30511641
Q15365	PCBP1	0.00116195	0.53561	1	0.850769
P06748	NPM1	0.00177551	0.533884	1	0.85024	PMID: 30511641
P13667	PDIA4	0.000791204	0.533884	1	0.850234
Q15233	NONO	0.00375888	0.525961	1	0.847807
P14866	HNRNPL	0.00283821	0.524772	1	0.847435
Q92841	DDX17	0.00226589	0.524772	1	0.847431
P11279	LAMP1	0.000694066	0.515222	1	0.844476
Q9Y6M1	IGF2BP2	0.00316281	0.513079	1	0.843829
P62266	RPS23	0.00202151	0.509459	1	0.842705
P23526	AHCY	0.000667611	0.509459	1	0.842697
Q15056	EIF4H	0.00188163	0.494194	1	0.837995
P51114	FXR1	0.00232466	0.481572	1	0.834103	PMID: 30511641
Q14258	TRIM25	0.000533307	0.465901	1	0.829258
O14818	PSMA7	0.00314561	0.461686	1	0.827973
Q04837	SSBP1	0.00170051	0.461686	1	0.827964
P25786	PSMA1	0.000989851	0.461686	1	0.82796
P55795	HNRNPH2	0.00120408	0.458062	1	0.826843
P61254	RPL26	0.0034644	0.449263	1	0.824142
Q12906	ILF3	0.00149097	0.412717	1	0.812855
P39023	RPL3	0.0015531	0.403863	1	0.810123
P82979	SARNP	0.00158461	0.3996	1	0.808808
Q86XZ4	SPATS2	0.00126182	0.3996	1	0.808806
Q92804	TAF15	0.00121458	0.3996	1	0.808806
Q5BKZ1	ZNF326	0.000571628	0.3996	1	0.808802
Q9BYK8	HELZ2	0.000127313	0.3996	1	0.808799
P28074	PSMB5	0.00143695	0.379463	1	0.802594
Q8NCA5	FAM98A	0.00149694	0.375856	1	0.801482
P18206	VCL	0.000423653	0.323299	1	0.78526
Q96QA5	GSDMA	0.0025966	0.282653	1	0.772732
Q9NUQ6	SPATS2L	0.00111965	0.268414	1	0.768331
P51116	FXR2	0.00124888	0.217942	1	0.752759	PMID: 30511641
P02788	LTF	0.00126479	0.207971	1	0.749683
P00338	LDHA	0.00322774	0.934336	0.65177	0.735084
Q9NZB2	FAM120A	0.001213	0.154293	1	0.733121

### Sheet: ZIKV protein
Uniprot	Description	Abundance	Reproducibility	Specificity	MIST
YP_009227209	protein 2K [Zika virus]	0.0105183	0.968682	1	0.98444
YP_009227201	nonstructural protein NS2B [Zika virus]	0.00724853	0.968721	1	0.984433
YP_009227207	protein pr [Zika virus]	0.00220884	0.968682	1	0.984391
YP_009227204	nonstructural protein NS4B [Zika virus]	0.000901567	0.968682	1	0.984383
YP_009227203	nonstructural protein NS4A [Zika virus]	0.00703804	0.964301	1	0.983068
YP_009227198	envelope protein E [Zika virus]	0.0014553	0.949924	1	0.978599
YP_009227199	nonstructural protein NS1 [Zika virus]	0.00235208	0.938295	1	0.975016
YP_009227196	capsid protein C [Zika virus]	0.00373277	0.913279	1	0.967306
YP_009227202	nonstructural protein NS3 [Zika virus]	0.00231467	0.872204	1	0.954625
YP_009227205	RNA-dependent RNA polymerase NS5 [Zika virus]	0.000505248	0.823316	1	0.939531
YP_009227197	membrane glycoprotein precursor M [Zika virus]	0.00390338	0.772075	1	0.923742
YP_009227200	nonstructural protein NS2A [Zika virus]	0.000498173	9.10239e-11	1	0.685513
