## Supplemental Table S3 for "Analysis of viral RNA-host protein interactomes enables rapid antiviral drug discovery"

### Sheet: Note
Table S3 Enriched complexes of viral RNA interacting proteins
total	enriched complexes of total virus RNA interacting proteins, the complexes were defined as common complexes (shared by at least two viruses) or virus specific complexes
SARS-Cov-2	enriched complexes of SARS-Cov-2 RNA interacting proteins
ZIKV	enriched complexes of ZIKV RNA interacting proteins
EBOV	enriched complexes of EBOV RNA interacting proteins

### Sheet: total
complex_id	complex_name	species	uniprot_id	target	non_target	complex	non_complex	gene_name	ret	FDR	type
306	Ribosome, cytoplasmic	Human	P05386;P05387;P05388;P08708;P08865;P15880;P18077;P18124;P18621;P22090;P23396;P25398;P26373;P27635;P30050;P32969;P35268;P36578;P39019;P39023;P40429;P42677;P42766;P46776;P46777;P46778;P46779;P46781;P46782;P46783;P47914;P49207;P50914;P60866;P61247;P61254;P61313;P61353;P61513;P61927;P62081;P62241;P62244;P62249;P62263;P62266;P62269;P62273;P62277;P62280;P62424;P62701;P62750;P62753;P62829;P62841;P62847;…	53	331	80	3162	RPLP2;RPS17;RPSA;RPS2;RPL7;RPL17;RPS3;RPL13;RPL10;RPL12;RPL22;RPL4;RPS19;RPL3;RPL13A;RPL35;RPL27A;RPL21;RPS9;RPS10;RPL29;RPL34;RPL14;RPS20;RPS3A;RPL26;RPL15;RPL27;RPS16;RPS14;RPS23;RPS18;RPS13;RPL7A;RPS4X;RPL23A;RPS6;RPL23;RPS25;RPS26;RPS28;FAU;RPL30;RPL31;RPL10A;RPL11;RPL8;RPL24;RPL19;RPL18A;RPL6;RPL18;RPL36;	1.55922e-19	1.32534e-17	common
3055	Nop56p-associated pre-rRNA complex	Human	O00567;O76021;P05141;P05386;P05387;P05388;P06748;P08708;P09651;P11387;P13639;P15880;P16402;P18077;P18124;P18621;P19338;P22087;P25398;P26368;P26373;P27635;P30050;P32969;P35268;P36578;P37108;P39023;P40429;P42766;P46776;P46777;P46778;P46779;P46781;P47914;P49411;P50914;P52272;P55209;P55769;P61247;P61254;P61313;P61353;P61513;P62081;P62241;P62244;P62249;P62263;P62266;P62269;P62273;P62277;P62280;P62424;…	58	326	104	3138	SLC25A5;RPLP2;NPM1;RPS17;HNRNPA1;EEF2;RPS2;RPL7;RPL17;NCL;FBL;RPL13;RPL10;RPL12;RPL22;RPL4;RPL3;RPL13A;RPL35;RPL27A;RPL21;RPS9;RPL29;TUFM;RPL14;HNRNPM;RPS3A;RPL26;RPL15;RPL27;RPS16;RPS14;RPS23;RPS18;RPS13;RPL7A;RPL23A;RPS6;RPL23;RPL30;RPL31;RPL10A;RPL11;RPL8;YBX1;EEF1A1;RPL24;RPL19;HNRNPU;RPL18A;RPL6;RPL18;DHX9;ILF3;TCOF1;DDX21;IGF2BP1;RPL36;	1.17871e-18	5.00951e-17	common
308	60S ribosomal subunit, cytoplasmic	Human	P05386;P05387;P05388;P18077;P18124;P18621;P26373;P27635;P30050;P32969;P35268;P36578;P39023;P40429;P42766;P46776;P46777;P46778;P46779;P47914;P49207;P50914;P61254;P61313;P61353;P61513;P61927;P62424;P62750;P62829;P62888;P62891;P62899;P62906;P62910;P62913;P62917;P62945;P62987;P63173;P83731;P83881;P84098;Q02543;Q02878;Q07020;Q9Y3U8	33	351	47	3195	RPLP2;RPL7;RPL17;RPL13;RPL10;RPL12;RPL22;RPL4;RPL3;RPL13A;RPL35;RPL27A;RPL21;RPL29;RPL34;RPL14;RPL26;RPL15;RPL27;RPL7A;RPL23A;RPL23;RPL30;RPL31;RPL10A;RPL11;RPL8;RPL24;RPL19;RPL18A;RPL6;RPL18;RPL36;	5.39655e-13	1.52902e-11	common
338	40S ribosomal subunit, cytoplasmic	Human	P08708;P08865;P15880;P23396;P25398;P39019;P46781;P46782;P46783;P60866;P61247;P62081;P62241;P62244;P62249;P62263;P62266;P62269;P62273;P62277;P62280;P62701;P62753;P62841;P62847;P62851;P62854;P62857;P62861;P62979;P63220	20	364	31	3211	RPS17;RPSA;RPS2;RPS3;RPS19;RPS9;RPS10;RPS20;RPS3A;RPS16;RPS14;RPS23;RPS18;RPS13;RPS4X;RPS6;RPS25;RPS26;RPS28;FAU;	6.7767e-08	1.44005e-06	common
305	40S ribosomal subunit, cytoplasmic	Human	P08708;P08865;P15880;P22090;P23396;P25398;P39019;P42677;P46781;P46782;P46783;P60866;P61247;P62081;P62241;P62244;P62249;P62263;P62266;P62269;P62273;P62277;P62280;P62701;P62753;P62841;P62847;P62851;P62854;P62857;P62861;P62979;P63220	20	364	33	3209	RPS17;RPSA;RPS2;RPS3;RPS19;RPS9;RPS10;RPS20;RPS3A;RPS16;RPS14;RPS23;RPS18;RPS13;RPS4X;RPS6;RPS25;RPS26;RPS28;FAU;	1.4451e-07	2.45667e-06	common
5380	TRBP containing complex (DICER, RPL7A, EIF6, MOV10 and subunits of the 60S ribosomal particle)	Human	P05386;P05387;P18077;P18124;P26373;P30050;P46778;P46779;P49207;P50914;P56537;P61313;P61353;P61513;P62424;P62888;P62906;P62910;P62913;P84098;Q02543;Q9HCE1;Q9UHA3;Q9UPY3;Q9Y3U8	17	367	25	3217	RPLP2;RPL7;RPL13;RPL12;RPL21;RPL34;RPL14;EIF6;RPL15;RPL27;RPL7A;RPL30;RPL10A;RPL11;RPL19;RPL18A;RPL36;	3.93238e-07	5.57087e-06	common
3082	DGCR8 multiprotein complex	Human	O43390;P11021;P17844;P19338;P31943;P35637;Q00839;Q08211;Q12906;Q8WYQ5;Q92841	10	374	11	3231	HNRNPR;HSPA5;DDX5;NCL;HNRNPH1;FUS;HNRNPU;DHX9;ILF3;DDX17;	1.90735e-05	0.000231607	common
6838	IGF2BP1 complex	Human	O60506;O95793;P61254;P62753;P67809;Q00839;Q08211;Q15717;Q9NZI8	8	376	9	3233	SYNCRIP;RPL26;RPS6;YBX1;HNRNPU;DHX9;ELAVL1;IGF2BP1;	0.000151132	0.00160578	common
1332	Large Drosha complex	Human	O00571;O14979;O43143;P17844;P31943;P35637;P52272;Q00839;Q01844;Q12905;Q12906;Q13148;Q8WYQ5;Q92499;Q92804;Q92841;Q96SB4;Q9BUJ2;Q9NRR4;Q9UKM9	11	373	20	3222	DDX3X;HNRNPDL;DDX5;HNRNPH1;FUS;HNRNPM;HNRNPU;ILF3;TAF15;DDX17;RALY;	0.000193725	0.00182962	common
1181	C complex spliceosome	Human	O43290;O43390;O43660;O60306;O60506;O60508;O75533;O75643;O94906;O95391;O95926;P07910;P08579;P09651;P09661;P11940;P14678;P17844;P22626;P31943;P38159;P38919;P42285;P51991;P52272;P52597;P61326;P61978;P62304;P62306;P62308;P62310;P62314;P62316;P62318;Q00839;Q01081;Q07955;Q12874;Q13435;Q13523;Q13573;Q14331;Q14562;Q15029;Q15393;Q15428;Q15459;Q6NZY4;Q6P2Q9;Q6UX04;Q86V81;Q8IYB3;Q8WUQ7;Q92620;Q96BP3;Q96DF8;…	21	363	80	3162	HNRNPR;SYNCRIP;HNRNPC;HNRNPA1;PABPC1;DDX5;HNRNPA2B1;HNRNPH1;RBMX;EIF4A3;HNRNPA3;HNRNPM;HNRNPF;HNRNPK;SNRPD1;SNRPD2;SNRPD3;HNRNPU;SRSF1;ALYREF;RALY;	0.00162386	0.0138028	common
5266	TNF-alpha/NF-kappa B signaling complex 6	Human	O14920;O15111;P07900;P08238;P22087;P36578;P62277;P62280;P62888;P62917;Q02878;Q16543;Q99558;Q9Y6K9	7	377	14	3228	HSP90AB1;FBL;RPL4;RPS13;RPL30;RPL8;RPL6;	0.00439718	0.0339782	common
335	p54(nrb)-PSF-matrin3 complex	Human	P23246;P43243;Q15233	3	381	3	3239	SFPQ;MATR3;NONO;	0.0184619	0.130772	common
5385	GAIT complex	Human	O60506;P04406;P07814;P40429	3	381	4	3238	SYNCRIP;GAPDH;RPL13A;	0.029803	0.165054	EBOV
1148	snRNP-free U1A (SF-A) complex	Human	P09012;P17844;P23246;Q15233	3	381	4	3238	DDX5;SFPQ;NONO;	0.029803	0.165054	common
1288	DCS complex (PTBP1, PTBP2, HNRPH1, HNRPF)	Human	P26599;P31943;P52597;Q9UKA9	3	381	4	3238	PTBP1;HNRNPH1;HNRNPF;	0.029803	0.165054	common
5615	Emerin complex 52	Human	O00148;O95777;P10827;P12277;P14866;P20700;P27348;P46940;P50402;P51858;P60709;P61978;P62258;P62314;Q00839;Q02539;Q07021;Q08999;Q12906;Q13287;Q53EL6;Q9BZZ5;Q9Y2U8	7	377	23	3219	DDX39A;HNRNPL;ACTB;HNRNPK;SNRPD1;HNRNPU;ILF3;	0.0334427	0.165054	common
1223	H2AX complex, isolated from cells without IR exposure	Human	O43390;P05455;P06748;P11021;P11940;P16104;P27797;P62158;P62805;Q08945;Q8N257;Q9Y262;Q9Y5B9	5	379	13	3229	HNRNPR;NPM1;HSPA5;PABPC1;H4C1;	0.0347318	0.165054	common
1335	SNW1 complex	Human	O75643;O95071;P07437;P11021;P17858;P23246;P26641;P43243;P43246;P68104;Q00839;Q13573;Q15029;Q16531;Q6P2Q9;Q99459;Q9BUQ8;Q9UG63	6	378	18	3224	TUBB;HSPA5;SFPQ;MATR3;EEF1A1;HNRNPU;	0.0349526	0.165054	common
1227	H2AX complex II	Human	P06748;P11021;P16104;P16989;P27797;P33778;P62805;Q8N257;Q96EY7;Q99879	4	380	10	3232	NPM1;HSPA5;YBX3;H4C1;	0.0524854	0.172708	ZIKV
1287	HNRPF-HNRPH1 complex	Human	P31943;P52597	2	382	2	3240	HNRNPH1;HNRNPF;	0.0580712	0.172708	ZIKV
3102	DHX9-ADAR-vigilin-DNA-PK-Ku antigen complex	Human	P12956;P13010;P55265;P78527;Q00341;Q08211	3	381	6	3236	XRCC5;HDLBP;DHX9;	0.0609557	0.172708	ZIKV
6073	SRp30c-SRp55 complex	Human	Q13242;Q13247	2	382	2	3240	SRSF9;SRSF6;	0.0580712	0.172708	NULL
1068	12S U11 snRNP	Human	P14678;P62304;P62306;P62308;P62314;P62316;P62318;P67809;Q16560;Q16629;Q6IEG0;Q8N8D1;Q96GM8;Q9BV90;Q9H875	5	379	15	3227	SNRPD1;SNRPD2;SNRPD3;YBX1;SRSF7;	0.0527493	0.172708	EBOV
6822	ZAG-PIP complex	Human	P12273;P25311	2	382	2	3240	PIP;AZGP1;	0.0580712	0.172708	EBOV
834	20S methylosome and RG-containing Sm protein complex	Human	O14744;P14678;P54105;P62314;P62316;P62318	3	381	6	3236	SNRPD1;SNRPD2;SNRPD3;	0.0609557	0.172708	EBOV
1183	CDC5L complex	Human	A8K8P3;O15297;O43660;O75533;O75934;P09012;P09661;P11142;P11388;P15884;P23246;P38159;P62136;P62314;P62316;P62318;P78527;Q01130;Q07955;Q12905;Q13435;Q14204;Q15427;Q7L1Q6;Q8IYB3;Q92616;Q99459;Q9P013;Q9UMS4;Q9UPN6	8	376	30	3212	HSPA8;SFPQ;RBMX;SNRPD1;SNRPD2;SNRPD3;SRSF2;SRSF1;	0.0418195	0.172708	common
1307	Multiprotein complex (mRNA turnover)	Human	O60506;O75534;P11940;Q14103;Q9H074	3	381	5	3237	SYNCRIP;PABPC1;HNRNPD;	0.044009	0.172708	common
1308	PABPC1-HSPA8-HNRPD-EIF4G1 complex	Human	P11142;P11940;Q04637;Q14103;Q59EJ3	3	381	5	3237	HSPA8;PABPC1;HNRNPD;	0.044009	0.172708	common
1729	TLE1 corepressor complex (MASH1 promoter-corepressor complex)	Human	P06748;P09874;P19338;P34932;P35580;P60709;Q02880;Q04724;Q15233;Q92878	4	380	10	3232	NPM1;NCL;ACTB;NONO;	0.0524854	0.172708	common
330	PSF-p54(nrb) complex	Human	P23246;Q15233	2	382	2	3240	SFPQ;NONO;	0.0580712	0.172708	common
3129	STAT6-p100-RHA complex	Human	P42226;Q08211;Q7KZF4	2	382	3	3239	DHX9;SND1;	0.0901107	0.207011	ZIKV
924	Toposome	Human	P07910;P11388;Q08211;Q08945;Q6P2Q9;Q96SB4;Q9NR30	3	381	7	3235	HNRNPC;DHX9;DDX21;	0.0804491	0.207011	EBOV
156	Retrotranslocation complex	Human	P57678;Q86TM6;Q9BUN8	2	382	3	3239	SYVN1;DERL1;	0.0901107	0.207011	EBOV
833	6S methyltransferase complex	Human	P54105;P62314;P62318	2	382	3	3239	SNRPD1;SNRPD3;	0.0901107	0.207011	EBOV
1760	TOP1-PSF-P54 complex	Human	P11387;P23246;Q15233	2	382	3	3239	SFPQ;NONO;	0.0901107	0.207011	common
785	Exon junction complex	Human	P38919;P61326;Q13838;Q15287;Q86V81;Q8IYB3;Q9BZI7;Q9Y5S9	3	381	8	3234	EIF4A3;DDX39B;ALYREF;	0.102248	0.211979	common
3135	TLE1 corepressor complex (MASH1 promoter-corepressor complex)	Human	P06748;P09874;P19338;P34932;Q02880;Q04724;Q15233;Q92878	3	381	8	3234	NPM1;NCL;NONO;	0.102248	0.211979	common
1571	Vigilin-DNA-PK-Ku antigen complex	Human	P12956;P13010;P78527;Q00341	2	382	4	3238	XRCC5;HDLBP;	0.125935	0.232981	ZIKV
1728	CTCF-nucleophosmin-PARP-HIS-KPNA-LMNA-TOP complex	Human	O00505;P02545;P06748;P09874;P0C0S5;P11388;P49711;P52294;Q6FI13	3	381	9	3233	LMNA;NPM1;H2AZ1;	0.126084	0.232981	ZIKV
6261	Histone-2-Histone-4-ASF1-MCM2 complex	Human	P49736;P62805;P68431;Q07955	2	382	4	3238	H4C1;SRSF1;	0.125935	0.232981	SARS-Cov-2
6131	SELK multiprotein complex	Human	P04843;P04844;P27824;P39656;P46977;P55072;Q9BQE4;Q9BUN8;Q9GZP9;Q9Y6D0	3	381	10	3232	CANX;DDOST;DERL1;	0.151671	0.252328	EBOV
2837	Profilin 1 complex	Human	P07737;P11142;P55072;P63261;Q00610;Q9BVA1	2	382	6	3236	PFN1;HSPA8;	0.204514	0.283725	SARS-Cov-2
5608	Emerin architectural complex	Human	P02545;P20700;P50402;P60709;Q13287;Q13813	2	382	6	3236	LMNA;ACTB;	0.204514	0.283725	SARS-Cov-2
725	P2X7 receptor signalling complex	Human	O43707;O95425;P05107;P08238;P0DMV8;P11142;P23467;P42356;P60709;Q13368;Q16787;Q64663	3	381	12	3230	HSP90AB1;HSPA8;ACTB;	0.206952	0.283725	SARS-Cov-2
351	Spliceosome	Human	O00425;O00571;O14776;O15042;O15355;O43143;O43172;O43290;O43395;O43447;O43660;O43670;O43719;O43809;O60231;O60306;O60508;O75400;O75533;O75643;O75934;O75937;O75940;O94906;O95232;O95391;O95400;O95926;P08579;P08621;P09012;P09234;P09661;P11940;P14678;P17844;P26368;P38919;P41223;P42285;P49756;P52298;P55081;P55769;P61326;P62304;P62306;P62308;P62310;P62312;P62314;P62316;P62318;P62995;P83876;P84103;Q01081;…	18	366	143	3099	IGF2BP3;DDX3X;PABPC1;DDX5;EIF4A3;SNRPD1;SNRPD2;SNRPD3;SRSF3;SRSF2;SRSF1;DHX9;SRSF9;SRSF6;DDX39B;SRSF7;ALYREF;DDX17;	0.440844	0.480407	SARS-Cov-2

### Sheet: SARS-Cov-2
complex_id	complex_name	species	uniprot_id	target	non_target	complex	non_complex	gene_name	ret	FDR
1181	C complex spliceosome	Human	O43290;O43390;O43660;O60306;O60506;O60508;O75533;O75643;O94906;O95391;O95926;P07910;P08579;P09651;P09661;P11940;P14678;P17844;P22626;P31943;P38159;P38919;P42285;P51991;P52272;P52597;P61326;P61978;P62304;P62306;P62308;P62310;P62314;P62316;P62318;Q00839;Q01081;Q07955;Q12874;Q13435;Q13523;Q13573;Q14331;Q14562;Q15029;Q15393;Q15428;Q15459;Q6NZY4;Q6P2Q9;Q6UX04;Q86V81;Q8IYB3;Q8WUQ7;Q92620;Q96BP3;Q96DF8;…	17	126	80	3162	HNRNPR;SYNCRIP;HNRNPC;HNRNPA1;PABPC1;DDX5;HNRNPA2B1;HNRNPH1;RBMX;EIF4A3;HNRNPA3;HNRNPM;HNRNPK;HNRNPU;SRSF1;ALYREF;RALY;	3.51208e-07	1.36971e-05
6838	IGF2BP1 complex	Human	O60506;O95793;P61254;P62753;P67809;Q00839;Q08211;Q15717;Q9NZI8	7	136	9	3233	SYNCRIP;RPS6;YBX1;HNRNPU;DHX9;ELAVL1;IGF2BP1;	1.72507e-06	2.86327e-05
3055	Nop56p-associated pre-rRNA complex	Human	O00567;O76021;P05141;P05386;P05387;P05388;P06748;P08708;P09651;P11387;P13639;P15880;P16402;P18077;P18124;P18621;P19338;P22087;P25398;P26368;P26373;P27635;P30050;P32969;P35268;P36578;P37108;P39023;P40429;P42766;P46776;P46777;P46778;P46779;P46781;P47914;P49411;P50914;P52272;P55209;P55769;P61247;P61254;P61313;P61353;P61513;P62081;P62241;P62244;P62249;P62263;P62266;P62269;P62273;P62277;P62280;P62424;…	18	125	104	3138	RPLP2;HNRNPA1;NCL;RPL22;TUFM;RPL14;HNRNPM;RPL27;RPS16;RPS14;RPS6;RPL30;YBX1;EEF1A1;HNRNPU;RPL18A;DHX9;IGF2BP1;	2.20252e-06	2.86327e-05
3082	DGCR8 multiprotein complex	Human	O43390;P11021;P17844;P19338;P31943;P35637;Q00839;Q08211;Q12906;Q8WYQ5;Q92841	7	136	11	3231	HNRNPR;DDX5;NCL;HNRNPH1;HNRNPU;DHX9;DDX17;	4.46773e-06	4.35603e-05
1332	Large Drosha complex	Human	O00571;O14979;O43143;P17844;P31943;P35637;P52272;Q00839;Q01844;Q12905;Q12906;Q13148;Q8WYQ5;Q92499;Q92804;Q92841;Q96SB4;Q9BUJ2;Q9NRR4;Q9UKM9	7	136	20	3222	HNRNPDL;DDX5;HNRNPH1;HNRNPM;HNRNPU;DDX17;RALY;	9.04339e-05	0.000705384
306	Ribosome, cytoplasmic	Human	P05386;P05387;P05388;P08708;P08865;P15880;P18077;P18124;P18621;P22090;P23396;P25398;P26373;P27635;P30050;P32969;P35268;P36578;P39019;P39023;P40429;P42677;P42766;P46776;P46777;P46778;P46779;P46781;P46782;P46783;P47914;P49207;P50914;P60866;P61247;P61254;P61313;P61353;P61513;P61927;P62081;P62241;P62244;P62249;P62263;P62266;P62269;P62273;P62277;P62280;P62424;P62701;P62750;P62753;P62829;P62841;P62847;…	11	132	80	3162	RPLP2;RPSA;RPS3;RPL22;RPL14;RPL27;RPS16;RPS14;RPS6;RPL30;RPL18A;	0.00134039	0.00749095
335	p54(nrb)-PSF-matrin3 complex	Human	P23246;P43243;Q15233	3	140	3	3239	SFPQ;MATR3;NONO;	0.00134453	0.00749095
1335	SNW1 complex	Human	O75643;O95071;P07437;P11021;P17858;P23246;P26641;P43243;P43246;P68104;Q00839;Q13573;Q15029;Q16531;Q6P2Q9;Q99459;Q9BUQ8;Q9UG63	5	138	18	3224	TUBB;SFPQ;MATR3;EEF1A1;HNRNPU;	0.00227885	0.00988129
1148	snRNP-free U1A (SF-A) complex	Human	P09012;P17844;P23246;Q15233	3	140	4	3238	DDX5;SFPQ;NONO;	0.0022803	0.00988129
1307	Multiprotein complex (mRNA turnover)	Human	O60506;O75534;P11940;Q14103;Q9H074	3	140	5	3237	SYNCRIP;PABPC1;HNRNPD;	0.00353608	0.012537
1308	PABPC1-HSPA8-HNRPD-EIF4G1 complex	Human	P11142;P11940;Q04637;Q14103;Q59EJ3	3	140	5	3237	HSPA8;PABPC1;HNRNPD;	0.00353608	0.012537
5615	Emerin complex 52	Human	O00148;O95777;P10827;P12277;P14866;P20700;P27348;P46940;P50402;P51858;P60709;P61978;P62258;P62314;Q00839;Q02539;Q07021;Q08999;Q12906;Q13287;Q53EL6;Q9BZZ5;Q9Y2U8	5	138	23	3219	DDX39A;HNRNPL;ACTB;HNRNPK;HNRNPU;	0.00561463	0.0182476
5380	TRBP containing complex (DICER, RPL7A, EIF6, MOV10 and subunits of the 60S ribosomal particle)	Human	P05386;P05387;P18077;P18124;P26373;P30050;P46778;P46779;P49207;P50914;P56537;P61313;P61353;P61513;P62424;P62888;P62906;P62910;P62913;P84098;Q02543;Q9HCE1;Q9UHA3;Q9UPY3;Q9Y3U8	5	138	25	3217	RPLP2;RPL14;RPL27;RPL30;RPL18A;	0.00760738	0.0228221
785	Exon junction complex	Human	P38919;P61326;Q13838;Q15287;Q86V81;Q8IYB3;Q9BZI7;Q9Y5S9	3	140	8	3234	EIF4A3;DDX39B;ALYREF;	0.00948885	0.0261412
330	PSF-p54(nrb) complex	Human	P23246;Q15233	2	141	2	3240	SFPQ;NONO;	0.0100543	0.0261412
1183	CDC5L complex	Human	A8K8P3;O15297;O43660;O75533;O75934;P09012;P09661;P11142;P11388;P15884;P23246;P38159;P62136;P62314;P62316;P62318;P78527;Q01130;Q07955;Q12905;Q13435;Q14204;Q15427;Q7L1Q6;Q8IYB3;Q92616;Q99459;Q9P013;Q9UMS4;Q9UPN6	5	138	30	3212	HSPA8;SFPQ;RBMX;SRSF2;SRSF1;	0.0146359	0.0337319
1729	TLE1 corepressor complex (MASH1 promoter-corepressor complex)	Human	P06748;P09874;P19338;P34932;P35580;P60709;Q02880;Q04724;Q15233;Q92878	3	140	10	3232	NCL;ACTB;NONO;	0.0154585	0.0337319
1760	TOP1-PSF-P54 complex	Human	P11387;P23246;Q15233	2	141	3	3239	SFPQ;NONO;	0.0162947	0.0337319
338	40S ribosomal subunit, cytoplasmic	Human	P08708;P08865;P15880;P23396;P25398;P39019;P46781;P46782;P46783;P60866;P61247;P62081;P62241;P62244;P62249;P62263;P62266;P62269;P62273;P62277;P62280;P62701;P62753;P62841;P62847;P62851;P62854;P62857;P62861;P62979;P63220	5	138	31	3211	RPSA;RPS3;RPS16;RPS14;RPS6;	0.0164335	0.0337319
305	40S ribosomal subunit, cytoplasmic	Human	P08708;P08865;P15880;P22090;P23396;P25398;P39019;P42677;P46781;P46782;P46783;P60866;P61247;P62081;P62241;P62244;P62249;P62263;P62266;P62269;P62273;P62277;P62280;P62701;P62753;P62841;P62847;P62851;P62854;P62857;P62861;P62979;P63220	5	138	33	3209	RPSA;RPS3;RPS16;RPS14;RPS6;	0.0204569	0.0386259
308	60S ribosomal subunit, cytoplasmic	Human	P05386;P05387;P05388;P18077;P18124;P18621;P26373;P27635;P30050;P32969;P35268;P36578;P39023;P40429;P42766;P46776;P46777;P46778;P46779;P47914;P49207;P50914;P61254;P61313;P61353;P61513;P61927;P62424;P62750;P62829;P62888;P62891;P62899;P62906;P62910;P62913;P62917;P62945;P62987;P63173;P83731;P83881;P84098;Q02543;Q02878;Q07020;Q9Y3U8	6	137	47	3195	RPLP2;RPL22;RPL14;RPL27;RPL30;RPL18A;	0.0228732	0.0386259
725	P2X7 receptor signalling complex	Human	O43707;O95425;P05107;P08238;P0DMV8;P11142;P23467;P42356;P60709;Q13368;Q16787;Q64663	3	140	12	3230	HSP90AB1;HSPA8;ACTB;	0.0231205	0.0386259
1288	DCS complex (PTBP1, PTBP2, HNRPH1, HNRPF)	Human	P26599;P31943;P52597;Q9UKA9	2	141	4	3238	PTBP1;HNRNPH1;	0.0237698	0.0386259
6261	Histone-2-Histone-4-ASF1-MCM2 complex	Human	P49736;P62805;P68431;Q07955	2	141	4	3238	H4C1;SRSF1;	0.0237698	0.0386259
1223	H2AX complex, isolated from cells without IR exposure	Human	O43390;P05455;P06748;P11021;P11940;P16104;P27797;P62158;P62805;Q08945;Q8N257;Q9Y262;Q9Y5B9	3	140	13	3229	HNRNPR;PABPC1;H4C1;	0.0275937	0.0430462
351	Spliceosome	Human	O00425;O00571;O14776;O15042;O15355;O43143;O43172;O43290;O43395;O43447;O43660;O43670;O43719;O43809;O60231;O60306;O60508;O75400;O75533;O75643;O75934;O75937;O75940;O94906;O95232;O95391;O95400;O95926;P08579;P08621;P09012;P09234;P09661;P11940;P14678;P17844;P26368;P38919;P41223;P42285;P49756;P52298;P55081;P55769;P61326;P62304;P62306;P62308;P62310;P62312;P62314;P62316;P62318;P62995;P83876;P84103;Q01081;…	12	131	143	3099	IGF2BP3;PABPC1;DDX5;EIF4A3;SRSF3;SRSF2;SRSF1;DHX9;SRSF9;DDX39B;ALYREF;DDX17;	0.0289689	0.0434533
2837	Profilin 1 complex	Human	P07737;P11142;P55072;P63261;Q00610;Q9BVA1	2	141	6	3236	PFN1;HSPA8;	0.0419754	0.0584657
5608	Emerin architectural complex	Human	P02545;P20700;P50402;P60709;Q13287;Q13813	2	141	6	3236	LMNA;ACTB;	0.0419754	0.0584657
924	Toposome	Human	P07910;P11388;Q08211;Q08945;Q6P2Q9;Q96SB4;Q9NR30	2	141	7	3235	HNRNPC;DHX9;	0.0524995	0.0706028
770	TREX complex	Human	Q13769;Q13838;Q6I9Y2;Q86V81;Q86W42;Q8NI27;Q96FV9;Q96J01	2	141	8	3234	DDX39B;ALYREF;	0.0638446	0.0803207
3135	TLE1 corepressor complex (MASH1 promoter-corepressor complex)	Human	P06748;P09874;P19338;P34932;Q02880;Q04724;Q15233;Q92878	2	141	8	3234	NCL;NONO;	0.0638446	0.0803207
2300	Profilin 2 complex	Human	O75116;P11142;P17600;P35080;P60709;Q05193;Q7L576;Q92777;Q9Y2A7	2	141	9	3233	HSPA8;ACTB;	0.0759237	0.089728
3137	MASH1 promoter-coactivator complex	Human	P09874;P12931;P24928;P62805;P68431;Q14469;Q15233;Q92793;Q92831	2	141	9	3233	H4C1;NONO;	0.0759237	0.089728
5266	TNF-alpha/NF-kappa B signaling complex 6	Human	O14920;O15111;P07900;P08238;P22087;P36578;P62277;P62280;P62888;P62917;Q02878;Q16543;Q99558;Q9Y6K9	2	141	14	3228	HSP90AB1;RPL30;	0.144668	0.165943
5611	Emerin complex 24	Human	P02545;P06400;P20700;P33991;P49736;P50402;P68431;Q00839;Q02539;Q07021;Q08999;Q13287;Q14566;Q9H0E3;Q9H503	2	141	15	3227	LMNA;HNRNPU;	0.159625	0.177867
1141	CF IIAm complex (Cleavage factor IIAm complex)	Human	O43809;O60231;O94913;P19447;P23246;P26368;P26599;P49959;Q01081;Q07157;Q14444;Q16630;Q8N684;Q92759;Q92989;Q9UKF6	2	141	16	3226	SFPQ;PTBP1;	0.174851	0.184302
5613	Emerin complex 25	Human	O75531;O95218;O95777;P05455;P20700;P31946;P50402;P60709;P61978;P62258;P62314;Q13283;Q16543;Q9H0E3;Q9P287;Q9Y333	2	141	16	3226	ACTB;HNRNPK;	0.174851	0.184302
778	LARC complex (LCR-associated remodeling complex)	Human	O14497;O94776;O95983;O96019;P07910;P51532;P60709;Q09028;Q12824;Q13547;Q14839;Q8TAQ2;Q8WXI9;Q92769;Q92785;Q92922;Q92925;Q969G3;Q9UBB5	2	141	19	3223	HNRNPC;ACTB;	0.221674	0.227507
2755	17S U2 snRNP	Human	O15042;O43143;O75533;O75937;O75940;P08579;P09661;P10809;P14678;P26368;P62304;P62306;P62308;P62314;P62316;P62318;Q01081;Q07955;Q12874;Q12931;Q13435;Q15393;Q15427;Q15428;Q15459;Q7L014;Q7RTV0;Q8IWX8;Q96I25;Q9BWJ5;Q9P0W2;Q9UHX1;Q9Y3B4	2	141	33	3209	HSPD1;SRSF1;	0.439238	0.439238

### Sheet: ZIKV
complex_id	complex_name	species	uniprot_id	target	non_target	complex	non_complex	gene_name	ret	FDR
306	Ribosome, cytoplasmic	Human	P05386;P05387;P05388;P08708;P08865;P15880;P18077;P18124;P18621;P22090;P23396;P25398;P26373;P27635;P30050;P32969;P35268;P36578;P39019;P39023;P40429;P42677;P42766;P46776;P46777;P46778;P46779;P46781;P46782;P46783;P47914;P49207;P50914;P60866;P61247;P61254;P61313;P61353;P61513;P61927;P62081;P62241;P62244;P62249;P62263;P62266;P62269;P62273;P62277;P62280;P62424;P62701;P62750;P62753;P62829;P62841;P62847;…	42	130	80	3162	RPS17;RPSA;RPS2;RPL7;RPS3;RPL13;RPL12;RPL22;RPL4;RPS19;RPL3;RPL35;RPL27A;RPL21;RPS9;RPS10;RPL34;RPS20;RPS3A;RPL26;RPL15;RPL27;RPS16;RPS14;RPS23;RPS18;RPS13;RPL7A;RPS4X;RPL23A;RPS6;RPL23;RPS25;RPS26;RPS28;FAU;RPL31;RPL11;RPL8;RPL6;RPL18;RPL36;	7.50799e-26	4.12939e-24
3055	Nop56p-associated pre-rRNA complex	Human	O00567;O76021;P05141;P05386;P05387;P05388;P06748;P08708;P09651;P11387;P13639;P15880;P16402;P18077;P18124;P18621;P19338;P22087;P25398;P26368;P26373;P27635;P30050;P32969;P35268;P36578;P37108;P39023;P40429;P42766;P46776;P46777;P46778;P46779;P46781;P47914;P49411;P50914;P52272;P55209;P55769;P61247;P61254;P61313;P61353;P61513;P62081;P62241;P62244;P62249;P62263;P62266;P62269;P62273;P62277;P62280;P62424;…	43	129	104	3138	SLC25A5;NPM1;RPS17;HNRNPA1;EEF2;RPS2;RPL7;NCL;RPL13;RPL12;RPL22;RPL4;RPL3;RPL35;RPL27A;RPL21;RPS9;HNRNPM;RPS3A;RPL26;RPL15;RPL27;RPS16;RPS14;RPS23;RPS18;RPS13;RPL7A;RPL23A;RPS6;RPL23;RPL31;RPL11;RPL8;YBX1;HNRNPU;RPL6;RPL18;DHX9;ILF3;TCOF1;IGF2BP1;RPL36;	3.27167e-23	8.99708e-22
338	40S ribosomal subunit, cytoplasmic	Human	P08708;P08865;P15880;P23396;P25398;P39019;P46781;P46782;P46783;P60866;P61247;P62081;P62241;P62244;P62249;P62263;P62266;P62269;P62273;P62277;P62280;P62701;P62753;P62841;P62847;P62851;P62854;P62857;P62861;P62979;P63220	20	152	31	3211	RPS17;RPSA;RPS2;RPS3;RPS19;RPS9;RPS10;RPS20;RPS3A;RPS16;RPS14;RPS23;RPS18;RPS13;RPS4X;RPS6;RPS25;RPS26;RPS28;FAU;	7.44078e-14	1.36414e-12
305	40S ribosomal subunit, cytoplasmic	Human	P08708;P08865;P15880;P22090;P23396;P25398;P39019;P42677;P46781;P46782;P46783;P60866;P61247;P62081;P62241;P62244;P62249;P62263;P62266;P62269;P62273;P62277;P62280;P62701;P62753;P62841;P62847;P62851;P62854;P62857;P62861;P62979;P63220	20	152	33	3209	RPS17;RPSA;RPS2;RPS3;RPS19;RPS9;RPS10;RPS20;RPS3A;RPS16;RPS14;RPS23;RPS18;RPS13;RPS4X;RPS6;RPS25;RPS26;RPS28;FAU;	1.77894e-13	2.44605e-12
308	60S ribosomal subunit, cytoplasmic	Human	P05386;P05387;P05388;P18077;P18124;P18621;P26373;P27635;P30050;P32969;P35268;P36578;P39023;P40429;P42766;P46776;P46777;P46778;P46779;P47914;P49207;P50914;P61254;P61313;P61353;P61513;P61927;P62424;P62750;P62829;P62888;P62891;P62899;P62906;P62910;P62913;P62917;P62945;P62987;P63173;P83731;P83881;P84098;Q02543;Q02878;Q07020;Q9Y3U8	22	150	47	3195	RPL7;RPL13;RPL12;RPL22;RPL4;RPL3;RPL35;RPL27A;RPL21;RPL34;RPL26;RPL15;RPL27;RPL7A;RPL23A;RPL23;RPL31;RPL11;RPL8;RPL6;RPL18;RPL36;	5.67177e-13	6.23895e-12
3082	DGCR8 multiprotein complex	Human	O43390;P11021;P17844;P19338;P31943;P35637;Q00839;Q08211;Q12906;Q8WYQ5;Q92841	10	162	11	3231	HNRNPR;HSPA5;DDX5;NCL;HNRNPH1;FUS;HNRNPU;DHX9;ILF3;DDX17;	1.77364e-08	1.62584e-07
6838	IGF2BP1 complex	Human	O60506;O95793;P61254;P62753;P67809;Q00839;Q08211;Q15717;Q9NZI8	8	164	9	3233	SYNCRIP;RPL26;RPS6;YBX1;HNRNPU;DHX9;ELAVL1;IGF2BP1;	5.82046e-07	4.57321e-06
1181	C complex spliceosome	Human	O43290;O43390;O43660;O60306;O60506;O60508;O75533;O75643;O94906;O95391;O95926;P07910;P08579;P09651;P09661;P11940;P14678;P17844;P22626;P31943;P38159;P38919;P42285;P51991;P52272;P52597;P61326;P61978;P62304;P62306;P62308;P62310;P62314;P62316;P62318;Q00839;Q01081;Q07955;Q12874;Q13435;Q13523;Q13573;Q14331;Q14562;Q15029;Q15393;Q15428;Q15459;Q6NZY4;Q6P2Q9;Q6UX04;Q86V81;Q8IYB3;Q8WUQ7;Q92620;Q96BP3;Q96DF8;…	17	155	80	3162	HNRNPR;SYNCRIP;HNRNPC;HNRNPA1;DDX5;HNRNPA2B1;HNRNPH1;RBMX;EIF4A3;HNRNPA3;HNRNPM;HNRNPF;HNRNPK;SNRPD2;HNRNPU;SRSF1;ALYREF;	4.36993e-06	3.00433e-05
5380	TRBP containing complex (DICER, RPL7A, EIF6, MOV10 and subunits of the 60S ribosomal particle)	Human	P05386;P05387;P18077;P18124;P26373;P30050;P46778;P46779;P49207;P50914;P56537;P61313;P61353;P61513;P62424;P62888;P62906;P62910;P62913;P84098;Q02543;Q9HCE1;Q9UHA3;Q9UPY3;Q9Y3U8	10	162	25	3217	RPL7;RPL13;RPL12;RPL21;RPL34;RPL15;RPL27;RPL7A;RPL11;RPL36;	4.97733e-06	3.0417e-05
1332	Large Drosha complex	Human	O00571;O14979;O43143;P17844;P31943;P35637;P52272;Q00839;Q01844;Q12905;Q12906;Q13148;Q8WYQ5;Q92499;Q92804;Q92841;Q96SB4;Q9BUJ2;Q9NRR4;Q9UKM9	8	164	20	3222	DDX5;HNRNPH1;FUS;HNRNPM;HNRNPU;ILF3;TAF15;DDX17;	4.60978e-05	0.000253538
5266	TNF-alpha/NF-kappa B signaling complex 6	Human	O14920;O15111;P07900;P08238;P22087;P36578;P62277;P62280;P62888;P62917;Q02878;Q16543;Q99558;Q9Y6K9	5	167	14	3228	HSP90AB1;RPL4;RPS13;RPL8;RPL6;	0.00199948	0.00999739
335	p54(nrb)-PSF-matrin3 complex	Human	P23246;P43243;Q15233	3	169	3	3239	SFPQ;MATR3;NONO;	0.00224583	0.0102934
1148	snRNP-free U1A (SF-A) complex	Human	P09012;P17844;P23246;Q15233	3	169	4	3238	DDX5;SFPQ;NONO;	0.00378519	0.0160143
1335	SNW1 complex	Human	O75643;O95071;P07437;P11021;P17858;P23246;P26641;P43243;P43246;P68104;Q00839;Q13573;Q15029;Q16531;Q6P2Q9;Q99459;Q9BUQ8;Q9UG63	5	167	18	3224	TUBB;HSPA5;SFPQ;MATR3;HNRNPU;	0.0049112	0.019294
1183	CDC5L complex	Human	A8K8P3;O15297;O43660;O75533;O75934;P09012;P09661;P11142;P11388;P15884;P23246;P38159;P62136;P62314;P62316;P62318;P78527;Q01130;Q07955;Q12905;Q13435;Q14204;Q15427;Q7L1Q6;Q8IYB3;Q92616;Q99459;Q9P013;Q9UMS4;Q9UPN6	6	166	30	3212	HSPA8;SFPQ;RBMX;SNRPD2;SRSF2;SRSF1;	0.00826361	0.0289741
3102	DHX9-ADAR-vigilin-DNA-PK-Ku antigen complex	Human	P12956;P13010;P55265;P78527;Q00341;Q08211	3	169	6	3236	XRCC5;HDLBP;DHX9;	0.00842884	0.0289741
330	PSF-p54(nrb) complex	Human	P23246;Q15233	2	170	2	3240	SFPQ;NONO;	0.0141578	0.0422609
1287	HNRPF-HNRPH1 complex	Human	P31943;P52597	2	170	2	3240	HNRNPH1;HNRNPF;	0.0141578	0.0422609
785	Exon junction complex	Human	P38919;P61326;Q13838;Q15287;Q86V81;Q8IYB3;Q9BZI7;Q9Y5S9	3	169	8	3234	EIF4A3;DDX39B;ALYREF;	0.0153676	0.0422609
3135	TLE1 corepressor complex (MASH1 promoter-corepressor complex)	Human	P06748;P09874;P19338;P34932;Q02880;Q04724;Q15233;Q92878	3	169	8	3234	NPM1;NCL;NONO;	0.0153676	0.0422609
1728	CTCF-nucleophosmin-PARP-HIS-KPNA-LMNA-TOP complex	Human	O00505;P02545;P06748;P09874;P0C0S5;P11388;P49711;P52294;Q6FI13	3	169	9	3233	LMNA;NPM1;H2AZ1;	0.0197435	0.0517092
1760	TOP1-PSF-P54 complex	Human	P11387;P23246;Q15233	2	170	3	3239	SFPQ;NONO;	0.022819	0.0544143
3129	STAT6-p100-RHA complex	Human	P42226;Q08211;Q7KZF4	2	170	3	3239	DHX9;SND1;	0.022819	0.0544143
1227	H2AX complex II	Human	P06748;P11021;P16104;P16989;P27797;P33778;P62805;Q8N257;Q96EY7;Q99879	3	169	10	3232	NPM1;HSPA5;YBX3;	0.0247338	0.0544143
1729	TLE1 corepressor complex (MASH1 promoter-corepressor complex)	Human	P06748;P09874;P19338;P34932;P35580;P60709;Q02880;Q04724;Q15233;Q92878	3	169	10	3232	NPM1;NCL;NONO;	0.0247338	0.0544143
1288	DCS complex (PTBP1, PTBP2, HNRPH1, HNRPF)	Human	P26599;P31943;P52597;Q9UKA9	2	170	4	3238	HNRNPH1;HNRNPF;	0.0331055	0.0674372
1571	Vigilin-DNA-PK-Ku antigen complex	Human	P12956;P13010;P78527;Q00341	2	170	4	3238	XRCC5;HDLBP;	0.0331055	0.0674372
1223	H2AX complex, isolated from cells without IR exposure	Human	O43390;P05455;P06748;P11021;P11940;P16104;P27797;P62158;P62805;Q08945;Q8N257;Q9Y262;Q9Y5B9	3	169	13	3229	HNRNPR;NPM1;HSPA5;	0.0433649	0.0795436
5615	Emerin complex 52	Human	O00148;O95777;P10827;P12277;P14866;P20700;P27348;P46940;P50402;P51858;P60709;P61978;P62258;P62314;Q00839;Q02539;Q07021;Q08999;Q12906;Q13287;Q53EL6;Q9BZZ5;Q9Y2U8	4	168	23	3219	HNRNPL;HNRNPK;HNRNPU;ILF3;	0.0440907	0.0795436
1307	Multiprotein complex (mRNA turnover)	Human	O60506;O75534;P11940;Q14103;Q9H074	2	170	5	3237	SYNCRIP;HNRNPD;	0.0448337	0.0795436
1308	PABPC1-HSPA8-HNRPD-EIF4G1 complex	Human	P11142;P11940;Q04637;Q14103;Q59EJ3	2	170	5	3237	HSPA8;HNRNPD;	0.0448337	0.0795436
191	20S proteasome	Human	O14818;P20618;P25786;P25787;P25788;P25789;P28066;P28070;P28072;P28074;P49720;P49721;P60900;Q99436	3	169	14	3228	PSMA7;PSMA1;PSMB5;	0.050764	0.0872507
2837	Profilin 1 complex	Human	P07737;P11142;P55072;P63261;Q00610;Q9BVA1	2	170	6	3236	PFN1;HSPA8;	0.0578338	0.0922939
6129	CBP80/20- dependent translation complex	Human	O43310;P38919;P52298;P55884;Q09161;Q9BZI7	2	170	6	3236	EIF4A3;EIF3B;	0.0578338	0.0922939
194	PA28gamma-20S proteasome	Human	O14818;P20618;P25786;P25787;P25788;P25789;P28066;P28070;P28072;P28074;P49720;P49721;P60900;P61289;Q99436	3	169	15	3227	PSMA7;PSMA1;PSMB5;	0.0587325	0.0922939
192	PA28-20S proteasome	Human	O14818;P20618;P25786;P25787;P25788;P25789;P28066;P28070;P28072;P28074;P49720;P49721;P60900;Q06323;Q99436;Q9UL46	3	169	16	3226	PSMA7;PSMA1;PSMB5;	0.0672509	0.102744
924	Toposome	Human	P07910;P11388;Q08211;Q08945;Q6P2Q9;Q96SB4;Q9NR30	2	170	7	3235	HNRNPC;DHX9;	0.0719495	0.104137
1226	H2AX complex I	Human	P06748;P09874;P11021;P16104;P27797;Q7L2E3;Q8N257	2	170	7	3235	NPM1;HSPA5;	0.0719495	0.104137
770	TREX complex	Human	Q13769;Q13838;Q6I9Y2;Q86V81;Q86W42;Q8NI27;Q96FV9;Q96J01	2	170	8	3234	DDX39B;ALYREF;	0.0870368	0.119676
5183	DNA-PK-Ku-eIF2-NF90-NF45 complex	Human	P05198;P12956;P13010;P20042;P41091;P78527;Q12905;Q12906	2	170	8	3234	XRCC5;ILF3;	0.0870368	0.119676
181	26S proteasome	Human	O14818;P17980;P20618;P25786;P25787;P25788;P25789;P28066;P28070;P28072;P28074;P35998;P43686;P49720;P49721;P55036;P60900;P62191;P62195;P62333;Q99436;Q9UNM6	3	169	22	3220	PSMA7;PSMA1;PSMB5;	0.128583	0.17249
5177	Polycystin-1 multiprotein complex (ACTN1, CDH1, SRC, JUP, VCL, CTNNB1, PXN, BCAR1, PKD1, PTK2, TLN1)	Human	P12814;P12830;P12931;P14923;P18206;P35222;P49023;P56945;P98161;Q05397;Q9Y490	2	170	11	3231	ACTN1;VCL;	0.136857	0.179217
351	Spliceosome	Human	O00425;O00571;O14776;O15042;O15355;O43143;O43172;O43290;O43395;O43447;O43660;O43670;O43719;O43809;O60231;O60306;O60508;O75400;O75533;O75643;O75934;O75937;O75940;O94906;O95232;O95391;O95400;O95926;P08579;P08621;P09012;P09234;P09661;P11940;P14678;P17844;P26368;P38919;P41223;P42285;P49756;P52298;P55081;P55769;P61326;P62304;P62306;P62308;P62310;P62312;P62314;P62316;P62318;P62995;P83876;P84103;Q01081;…	11	161	143	3099	IGF2BP3;DDX5;EIF4A3;SNRPD2;SRSF2;SRSF1;DHX9;SRSF6;DDX39B;ALYREF;DDX17;	0.150491	0.192489
725	P2X7 receptor signalling complex	Human	O43707;O95425;P05107;P08238;P0DMV8;P11142;P23467;P42356;P60709;Q13368;Q16787;Q64663	2	170	12	3230	HSP90AB1;HSPA8;	0.15461	0.193263
6859	HRD1 complex	Human	O94905;P11021;P14625;P35613;Q13438;Q86TM6;Q96CS3;Q96DZ1;Q9GZP9;Q9UBU6;Q9UBV2;Q9Y385;Q9Y679	2	170	13	3229	HSPA5;HSP90B1;	0.172773	0.211167
1068	12S U11 snRNP	Human	P14678;P62304;P62306;P62308;P62314;P62316;P62318;P67809;Q16560;Q16629;Q6IEG0;Q8N8D1;Q96GM8;Q9BV90;Q9H875	2	170	15	3227	SNRPD2;YBX1;	0.209992	0.245736
5611	Emerin complex 24	Human	P02545;P06400;P20700;P33991;P49736;P50402;P68431;Q00839;Q02539;Q07021;Q08999;Q13287;Q14566;Q9H0E3;Q9H503	2	170	15	3227	LMNA;HNRNPU;	0.209992	0.245736
5613	Emerin complex 25	Human	O75531;O95218;O95777;P05455;P20700;P31946;P50402;P60709;P61978;P62258;P62314;Q13283;Q16543;Q9H0E3;Q9P287;Q9Y333	2	170	16	3226	HNRNPK;G3BP1;	0.2289	0.262281
5232	TNF-alpha/Nf-kappa B signaling complex (RPL6, RPL30, RPS13, CHUK, DDX3X, NFKB2, NFKBIB, REL, IKBKG, NFKB1, MAP3K8, RELB, GLG1, NFKBIA, RELA, TNIP2, GTF2I)	Human	O00571;O15111;P19838;P25963;P41279;P62277;P62888;P78347;Q00653;Q01201;Q02878;Q04206;Q04864;Q15653;Q8NFZ5;Q92896;Q9Y6K9	2	170	17	3225	RPS13;RPL6;	0.247917	0.278275
2721	HCF-1 complex	Human	O15047;O15294;O75182;O75446;P07900;P08047;P11021;P11142;P34932;P51610;P61964;Q09028;Q13547;Q16576;Q92769;Q96ST3;Q9H7L9;Q9UBL3	2	170	18	3224	HSPA5;HSPA8;	0.266986	0.292611
2755	17S U2 snRNP	Human	O15042;O43143;O75533;O75937;O75940;P08579;P09661;P10809;P14678;P26368;P62304;P62306;P62308;P62314;P62316;P62318;Q01081;Q07955;Q12874;Q12931;Q13435;Q15393;Q15427;Q15428;Q15459;Q7L014;Q7RTV0;Q8IWX8;Q96I25;Q9BWJ5;Q9P0W2;Q9UHX1;Q9Y3B4	3	169	33	3209	HSPD1;SNRPD2;SRSF1;	0.271331	0.292611
193	PA700-20S-PA28 complex	Human	O00231;O00232;O00233;O00487;O14818;O43242;O75832;P17980;P20618;P25786;P25787;P25788;P25789;P28066;P28070;P28072;P28074;P35998;P43686;P48556;P49720;P49721;P51665;P55036;P60900;P62191;P62195;P62333;Q06323;Q13200;Q15008;Q16401;Q99436;Q99460;Q9UL46;Q9UNM6	3	169	36	3206	PSMA7;PSMA1;PSMB5;	0.313361	0.331439
430	18S U11/U12 snRNP	Human	O43143;O75533;P14678;P62304;P62306;P62308;P62314;P62316;P62318;P67809;Q13435;Q15393;Q15427;Q15696;Q16560;Q6IEG0;Q6P2Q9;Q8N8D1;Q8TBF4;Q96LT9;Q9BV90;Q9BWJ5;Q9UDW3;Q9Y3B4	2	170	24	3218	SNRPD2;YBX1;	0.379844	0.394178
1257	ALL-1 supercomplex	Human	O00422;O60264;O60341;O75446;O94776;O95983;P20226;P21675;P49848;P51531;P61964;P62826;Q03164;Q09028;Q12824;Q12873;Q13547;Q15029;Q15291;Q16514;Q16576;Q16594;Q8TAQ2;Q92769;Q92797;Q92922;Q96ST3;Q9P2I0	2	170	28	3214	RAN;CHD3;	0.451089	0.459443
929	CEN complex	Human	O60264;P07199;P11021;P11142;P22087;P35226;P49450;Q02241;Q03188;Q06587;Q08945;Q13185;Q13619;Q15007;Q16531;Q53SF7;Q5T200;Q69YN4;Q6T4P5;Q71F23;Q8N0S6;Q8N1F7;Q8NEM2;Q92620;Q92674;Q96JP5;Q96T23;Q99496;Q9BS16;Q9BU64;Q9BXP5;Q9BZH6;Q9H0H5;Q9H3R5;Q9HC52;Q9NSP4;Q9Y5B9	2	170	37	3205	HSPA5;HSPA8;	0.592752	0.592752

### Sheet: EBOV
complex_id	complex_name	species	uniprot_id	target	non_target	complex	non_complex	gene_name	ret	FDR
3055	Nop56p-associated pre-rRNA complex	Human	O00567;O76021;P05141;P05386;P05387;P05388;P06748;P08708;P09651;P11387;P13639;P15880;P16402;P18077;P18124;P18621;P19338;P22087;P25398;P26368;P26373;P27635;P30050;P32969;P35268;P36578;P37108;P39023;P40429;P42766;P46776;P46777;P46778;P46779;P46781;P47914;P49411;P50914;P52272;P55209;P55769;P61247;P61254;P61313;P61353;P61513;P62081;P62241;P62244;P62249;P62263;P62266;P62269;P62273;P62277;P62280;P62424;…	40	183	104	3138	SLC25A5;NPM1;HNRNPA1;RPS2;RPL7;RPL17;NCL;FBL;RPL13;RPL10;RPL12;RPL22;RPL4;RPL13A;RPL35;RPL27A;RPS9;RPL29;RPL14;HNRNPM;RPL15;RPL27;RPS16;RPS18;RPL7A;RPS6;RPL23;RPL10A;RPL8;YBX1;RPL24;RPL19;HNRNPU;RPL18A;RPL6;RPL18;DHX9;DDX21;IGF2BP1;RPL36;	1.56364e-16	8.75641e-15
306	Ribosome, cytoplasmic	Human	P05386;P05387;P05388;P08708;P08865;P15880;P18077;P18124;P18621;P22090;P23396;P25398;P26373;P27635;P30050;P32969;P35268;P36578;P39019;P39023;P40429;P42677;P42766;P46776;P46777;P46778;P46779;P46781;P46782;P46783;P47914;P49207;P50914;P60866;P61247;P61254;P61313;P61353;P61513;P61927;P62081;P62241;P62244;P62249;P62263;P62266;P62269;P62273;P62277;P62280;P62424;P62701;P62750;P62753;P62829;P62841;P62847;…	35	188	80	3162	RPS2;RPL7;RPL17;RPS3;RPL13;RPL10;RPL12;RPL22;RPL4;RPL13A;RPL35;RPL27A;RPS9;RPS10;RPL29;RPL14;RPS20;RPL15;RPL27;RPS16;RPS18;RPL7A;RPS4X;RPS6;RPL23;RPS25;RPS26;RPL10A;RPL8;RPL24;RPL19;RPL18A;RPL6;RPL18;RPL36;	6.73679e-16	1.8863e-14
308	60S ribosomal subunit, cytoplasmic	Human	P05386;P05387;P05388;P18077;P18124;P18621;P26373;P27635;P30050;P32969;P35268;P36578;P39023;P40429;P42766;P46776;P46777;P46778;P46779;P47914;P49207;P50914;P61254;P61313;P61353;P61513;P61927;P62424;P62750;P62829;P62888;P62891;P62899;P62906;P62910;P62913;P62917;P62945;P62987;P63173;P83731;P83881;P84098;Q02543;Q02878;Q07020;Q9Y3U8	24	199	47	3195	RPL7;RPL17;RPL13;RPL10;RPL12;RPL22;RPL4;RPL13A;RPL35;RPL27A;RPL29;RPL14;RPL15;RPL27;RPL7A;RPL23;RPL10A;RPL8;RPL24;RPL19;RPL18A;RPL6;RPL18;RPL36;	2.73601e-12	5.10722e-11
5380	TRBP containing complex (DICER, RPL7A, EIF6, MOV10 and subunits of the 60S ribosomal particle)	Human	P05386;P05387;P18077;P18124;P26373;P30050;P46778;P46779;P49207;P50914;P56537;P61313;P61353;P61513;P62424;P62888;P62906;P62910;P62913;P84098;Q02543;Q9HCE1;Q9UHA3;Q9UPY3;Q9Y3U8	12	211	25	3217	RPL7;RPL13;RPL12;RPL14;EIF6;RPL15;RPL27;RPL7A;RPL10A;RPL19;RPL18A;RPL36;	1.65562e-06	2.31786e-05
338	40S ribosomal subunit, cytoplasmic	Human	P08708;P08865;P15880;P23396;P25398;P39019;P46781;P46782;P46783;P60866;P61247;P62081;P62241;P62244;P62249;P62263;P62266;P62269;P62273;P62277;P62280;P62701;P62753;P62841;P62847;P62851;P62854;P62857;P62861;P62979;P63220	11	212	31	3211	RPS2;RPS3;RPS9;RPS10;RPS20;RPS16;RPS18;RPS4X;RPS6;RPS25;RPS26;	4.43451e-05	0.000496665
305	40S ribosomal subunit, cytoplasmic	Human	P08708;P08865;P15880;P22090;P23396;P25398;P39019;P42677;P46781;P46782;P46783;P60866;P61247;P62081;P62241;P62244;P62249;P62263;P62266;P62269;P62273;P62277;P62280;P62701;P62753;P62841;P62847;P62851;P62854;P62857;P62861;P62979;P63220	11	212	33	3209	RPS2;RPS3;RPS9;RPS10;RPS20;RPS16;RPS18;RPS4X;RPS6;RPS25;RPS26;	7.08196e-05	0.000660983
6838	IGF2BP1 complex	Human	O60506;O95793;P61254;P62753;P67809;Q00839;Q08211;Q15717;Q9NZI8	6	217	9	3233	SYNCRIP;RPS6;YBX1;HNRNPU;DHX9;IGF2BP1;	0.000203356	0.00162685
3082	DGCR8 multiprotein complex	Human	O43390;P11021;P17844;P19338;P31943;P35637;Q00839;Q08211;Q12906;Q8WYQ5;Q92841	6	217	11	3231	HNRNPR;NCL;HNRNPH1;HNRNPU;DHX9;DDX17;	0.000450702	0.00315491
335	p54(nrb)-PSF-matrin3 complex	Human	P23246;P43243;Q15233	3	220	3	3239	SFPQ;MATR3;NONO;	0.0045491	0.0283055
1181	C complex spliceosome	Human	O43290;O43390;O43660;O60306;O60506;O60508;O75533;O75643;O94906;O95391;O95926;P07910;P08579;P09651;P09661;P11940;P14678;P17844;P22626;P31943;P38159;P38919;P42285;P51991;P52272;P52597;P61326;P61978;P62304;P62306;P62308;P62310;P62314;P62316;P62318;Q00839;Q01081;Q07955;Q12874;Q13435;Q13523;Q13573;Q14331;Q14562;Q15029;Q15393;Q15428;Q15459;Q6NZY4;Q6P2Q9;Q6UX04;Q86V81;Q8IYB3;Q8WUQ7;Q92620;Q96BP3;Q96DF8;…	13	210	80	3162	HNRNPR;SYNCRIP;HNRNPC;HNRNPA1;PABPC1;HNRNPA2B1;HNRNPH1;RBMX;HNRNPM;SNRPD1;SNRPD3;HNRNPU;SRSF1;	0.00589312	0.0330015
5385	GAIT complex	Human	O60506;P04406;P07814;P40429	3	220	4	3238	SYNCRIP;GAPDH;RPL13A;	0.00758509	0.038615
1307	Multiprotein complex (mRNA turnover)	Human	O60506;O75534;P11940;Q14103;Q9H074	3	220	5	3237	SYNCRIP;PABPC1;HNRNPD;	0.0115651	0.0539703
1332	Large Drosha complex	Human	O00571;O14979;O43143;P17844;P31943;P35637;P52272;Q00839;Q01844;Q12905;Q12906;Q13148;Q8WYQ5;Q92499;Q92804;Q92841;Q96SB4;Q9BUJ2;Q9NRR4;Q9UKM9	5	218	20	3222	DDX3X;HNRNPH1;HNRNPM;HNRNPU;DDX17;	0.0194178	0.0747493
1223	H2AX complex, isolated from cells without IR exposure	Human	O43390;P05455;P06748;P11021;P11940;P16104;P27797;P62158;P62805;Q08945;Q8N257;Q9Y262;Q9Y5B9	4	219	13	3229	HNRNPR;NPM1;PABPC1;H4C1;	0.0204395	0.0747493
924	Toposome	Human	P07910;P11388;Q08211;Q08945;Q6P2Q9;Q96SB4;Q9NR30	3	220	7	3235	HNRNPC;DHX9;DDX21;	0.0225159	0.0747493
330	PSF-p54(nrb) complex	Human	P23246;Q15233	2	221	2	3240	SFPQ;NONO;	0.0226917	0.0747493
6822	ZAG-PIP complex	Human	P12273;P25311	2	221	2	3240	PIP;AZGP1;	0.0226917	0.0747493
5266	TNF-alpha/NF-kappa B signaling complex 6	Human	O14920;O15111;P07900;P08238;P22087;P36578;P62277;P62280;P62888;P62917;Q02878;Q16543;Q99558;Q9Y6K9	4	219	14	3228	FBL;RPL4;RPL8;RPL6;	0.0249863	0.0777353
3135	TLE1 corepressor complex (MASH1 promoter-corepressor complex)	Human	P06748;P09874;P19338;P34932;Q02880;Q04724;Q15233;Q92878	3	220	8	3234	NPM1;NCL;NONO;	0.0295172	0.0842684
1068	12S U11 snRNP	Human	P14678;P62304;P62306;P62308;P62314;P62316;P62318;P67809;Q16560;Q16629;Q6IEG0;Q8N8D1;Q96GM8;Q9BV90;Q9H875	4	219	15	3227	SNRPD1;SNRPD3;YBX1;SRSF7;	0.0300959	0.0842684
156	Retrotranslocation complex	Human	P57678;Q86TM6;Q9BUN8	2	221	3	3239	SYVN1;DERL1;	0.0362278	0.0882068
833	6S methyltransferase complex	Human	P54105;P62314;P62318	2	221	3	3239	SNRPD1;SNRPD3;	0.0362278	0.0882068
1760	TOP1-PSF-P54 complex	Human	P11387;P23246;Q15233	2	221	3	3239	SFPQ;NONO;	0.0362278	0.0882068
1729	TLE1 corepressor complex (MASH1 promoter-corepressor complex)	Human	P06748;P09874;P19338;P34932;P35580;P60709;Q02880;Q04724;Q15233;Q92878	3	220	10	3232	NPM1;NCL;NONO;	0.0465312	0.104134
6131	SELK multiprotein complex	Human	P04843;P04844;P27824;P39656;P46977;P55072;Q9BQE4;Q9BUN8;Q9GZP9;Q9Y6D0	3	220	10	3232	CANX;DDOST;DERL1;	0.0465312	0.104134
819	20S methylosome-SmD complex	Human	O14744;P54105;P62314;P62318	2	221	4	3238	SNRPD1;SNRPD3;	0.0520672	0.104134
1148	snRNP-free U1A (SF-A) complex	Human	P09012;P17844;P23246;Q15233	2	221	4	3238	SFPQ;NONO;	0.0520672	0.104134
6261	Histone-2-Histone-4-ASF1-MCM2 complex	Human	P49736;P62805;P68431;Q07955	2	221	4	3238	H4C1;SRSF1;	0.0520672	0.104134
1308	PABPC1-HSPA8-HNRPD-EIF4G1 complex	Human	P11142;P11940;Q04637;Q14103;Q59EJ3	2	221	5	3237	PABPC1;HNRNPD;	0.06986	0.131955
1183	CDC5L complex	Human	A8K8P3;O15297;O43660;O75533;O75934;P09012;P09661;P11142;P11388;P15884;P23246;P38159;P62136;P62314;P62316;P62318;P78527;Q01130;Q07955;Q12905;Q13435;Q14204;Q15427;Q7L1Q6;Q8IYB3;Q92616;Q99459;Q9P013;Q9UMS4;Q9UPN6	5	218	30	3212	SFPQ;RBMX;SNRPD1;SNRPD3;SRSF1;	0.0706901	0.131955
834	20S methylosome and RG-containing Sm protein complex	Human	O14744;P14678;P54105;P62314;P62316;P62318	2	221	6	3236	SNRPD1;SNRPD3;	0.0892916	0.151525
4999	VCP-VIMP-DERL1-DERL2-HRD1-SEL1L complex	Human	P55072;Q86TM6;Q9BQE4;Q9BUN8;Q9GZP9;Q9UBV2	2	221	6	3236	SYVN1;DERL1;	0.0892916	0.151525
5378	TRBP containing complex (DICER, TRBP, AGO2, RPL7A, EIF6, MOV10)	Human	P56537;P62424;Q15633;Q9HCE1;Q9UKV8;Q9UPY3	2	221	6	3236	EIF6;RPL7A;	0.0892916	0.151525
1745	SMN complex	Human	O14893;P09012;P14678;P57678;P62304;P62306;P62308;P62314;P62316;P62318;P63162;Q8TEQ6;Q8WXD5;Q9H840;Q9UHI6	3	220	15	3227	SNRPD1;SNRPD3;SNRPN;	0.105043	0.173013
3118	SMN1-SIP1-SNRP complex	Human	O14893;P14678;P62304;P62314;P62316;P62318;Q16637	2	221	7	3235	SNRPD1;SNRPD3;	0.11008	0.176127
835	6S methyltransferase and RG-containing Sm proteins complex	Human	P14678;P54105;P62304;P62306;P62308;P62314;P62316;P62318	2	221	8	3234	SNRPD1;SNRPD3;	0.13197	0.199739
1746	SMN containing complex	Human	O14893;P09382;P17931;P57678;P62314;P62316;P62318;Q16637	2	221	8	3234	SNRPD1;SNRPD3;	0.13197	0.199739
1335	SNW1 complex	Human	O75643;O95071;P07437;P11021;P17858;P23246;P26641;P43243;P43246;P68104;Q00839;Q13573;Q15029;Q16531;Q6P2Q9;Q99459;Q9BUQ8;Q9UG63	3	220	18	3224	SFPQ;MATR3;HNRNPU;	0.149093	0.216633
1150	Histone H3.3 complex	Human	O14929;P49321;P54198;P62805;P84243;Q09028;Q8TEX9;Q9NVP2;Q9Y294	2	221	9	3233	H4C1;H3-3B;	0.154738	0.216633
3137	MASH1 promoter-coactivator complex	Human	P09874;P12931;P24928;P62805;P68431;Q14469;Q15233;Q92793;Q92831	2	221	9	3233	H4C1;NONO;	0.154738	0.216633
1142	SMN complex	Human	O14893;P14678;P62304;P62306;P62308;P62314;P62316;P62318;Q16637;Q9UHI6	2	221	10	3232	SNRPD1;SNRPD3;	0.17818	0.232048
1227	H2AX complex II	Human	P06748;P11021;P16104;P16989;P27797;P33778;P62805;Q8N257;Q96EY7;Q99879	2	221	10	3232	NPM1;H4C1;	0.17818	0.232048
1749	SMN-PolII-RHA complex	Human	O14893;P08579;P14678;P20226;P24928;P57678;P63162;Q00403;Q08211;Q9UHI6	2	221	10	3232	SNRPN;DHX9;	0.17818	0.232048
2755	17S U2 snRNP	Human	O15042;O43143;O75533;O75937;O75940;P08579;P09661;P10809;P14678;P26368;P62304;P62306;P62308;P62314;P62316;P62318;Q01081;Q07955;Q12874;Q12931;Q13435;Q15393;Q15427;Q15428;Q15459;Q7L014;Q7RTV0;Q8IWX8;Q96I25;Q9BWJ5;Q9P0W2;Q9UHX1;Q9Y3B4	4	219	33	3209	HSPD1;SNRPD1;SNRPD3;SRSF1;	0.21214	0.269996
5615	Emerin complex 52	Human	O00148;O95777;P10827;P12277;P14866;P20700;P27348;P46940;P50402;P51858;P60709;P61978;P62258;P62314;Q00839;Q02539;Q07021;Q08999;Q12906;Q13287;Q53EL6;Q9BZZ5;Q9Y2U8	3	220	23	3219	HNRNPL;SNRPD1;HNRNPU;	0.23233	0.289122
430	18S U11/U12 snRNP	Human	O43143;O75533;P14678;P62304;P62306;P62308;P62314;P62316;P62318;P67809;Q13435;Q15393;Q15427;Q15696;Q16560;Q6IEG0;Q6P2Q9;Q8N8D1;Q8TBF4;Q96LT9;Q9BV90;Q9BWJ5;Q9UDW3;Q9Y3B4	3	220	24	3218	SNRPD1;SNRPD3;YBX1;	0.24993	0.304262
191	20S proteasome	Human	O14818;P20618;P25786;P25787;P25788;P25789;P28066;P28070;P28072;P28074;P49720;P49721;P60900;Q99436	2	221	14	3228	PSMA4;PSMB5;	0.275382	0.328115
194	PA28gamma-20S proteasome	Human	O14818;P20618;P25786;P25787;P25788;P25789;P28066;P28070;P28072;P28074;P49720;P49721;P60900;P61289;Q99436	2	221	15	3227	PSMA4;PSMB5;	0.299873	0.349167
192	PA28-20S proteasome	Human	O14818;P20618;P25786;P25787;P25788;P25789;P28066;P28070;P28072;P28074;P49720;P49721;P60900;Q06323;Q99436;Q9UL46	2	221	16	3226	PSMA4;PSMB5;	0.324227	0.349167
563	F1F0-ATP synthase, mitochondrial	Human	O75947;O75964;P00846;P03928;P05496;P06576;P18859;P24539;P25705;P30049;P36542;P48047;P56134;P56381;P56385;Q9UII2	2	221	16	3226	MT-ATP6;ATP5F1A;	0.324227	0.349167
1141	CF IIAm complex (Cleavage factor IIAm complex)	Human	O43809;O60231;O94913;P19447;P23246;P26368;P26599;P49959;Q01081;Q07157;Q14444;Q16630;Q8N684;Q92759;Q92989;Q9UKF6	2	221	16	3226	SFPQ;CPSF7;	0.324227	0.349167
1143	SMN complex	Human	O14893;P14678;P57678;P62304;P62306;P62308;P62314;P62316;P62318;Q16637;Q8TEQ6;Q8WXD5;Q9H840;Q9NWZ8;Q9UHI6;Q9Y3F4	2	221	16	3226	SNRPD1;SNRPD3;	0.324227	0.349167
5232	TNF-alpha/Nf-kappa B signaling complex (RPL6, RPL30, RPS13, CHUK, DDX3X, NFKB2, NFKBIB, REL, IKBKG, NFKB1, MAP3K8, RELB, GLG1, NFKBIA, RELA, TNIP2, GTF2I)	Human	O00571;O15111;P19838;P25963;P41279;P62277;P62888;P78347;Q00653;Q01201;Q02878;Q04206;Q04864;Q15653;Q8NFZ5;Q92896;Q9Y6K9	2	221	17	3225	DDX3X;RPL6;	0.34836	0.368078
181	26S proteasome	Human	O14818;P17980;P20618;P25786;P25787;P25788;P25789;P28066;P28070;P28072;P28074;P35998;P43686;P49720;P49721;P55036;P60900;P62191;P62195;P62333;Q99436;Q9UNM6	2	221	22	3220	PSMA4;PSMB5;	0.463519	0.480686
351	Spliceosome	Human	O00425;O00571;O14776;O15042;O15355;O43143;O43172;O43290;O43395;O43447;O43660;O43670;O43719;O43809;O60231;O60306;O60508;O75400;O75533;O75643;O75934;O75937;O75940;O94906;O95232;O95391;O95400;O95926;P08579;P08621;P09012;P09234;P09661;P11940;P14678;P17844;P26368;P38919;P41223;P42285;P49756;P52298;P55081;P55769;P61326;P62304;P62306;P62308;P62310;P62312;P62314;P62316;P62318;P62995;P83876;P84103;Q01081;…	10	213	143	3099	DDX3X;PABPC1;SNRPD1;SNRPD3;SRSF3;SRSF1;DHX9;SRSF9;SRSF7;DDX17;	0.528667	0.538279
193	PA700-20S-PA28 complex	Human	O00231;O00232;O00233;O00487;O14818;O43242;O75832;P17980;P20618;P25786;P25787;P25788;P25789;P28066;P28070;P28072;P28074;P35998;P43686;P48556;P49720;P49721;P51665;P55036;P60900;P62191;P62195;P62333;Q06323;Q13200;Q15008;Q16401;Q99436;Q99460;Q9UL46;Q9UNM6	2	221	36	3206	PSMA4;PSMB5;	0.713158	0.713158
