## Supplemental Table S5 for "Analysis of viral RNA-host protein interactomes enables rapid antiviral drug discovery"

### Sheet: Note
Table S5 Information of the 21 selected drugs
Protein	Viral RNA interacting proteins
Drug/compound	drug name
FDA	FDA status of the indicated drug: A, approved
Action	Functional actiion
CAS	#CAS
DrugBank	DrugBank ID
PMID or Drug related database	Supporting information
Approved for	Approved status

### Sheet: Information
Protein	Drug/compound	FDA/approved	Action	CAS	DrugBank	PMID or Drug related database	Approved for
ALDH2	Caffeine	A	Inhibitor	58-08-2	DB00201	25634381	Migraine
ALDH2	Theophylline	A	Inhibitor	58-55-9	DB00277	26207746	Chronic lung diseases
CTSD	Tipranavir	A	Inhibitor	174484-41-4	DB00932	DrugCentral/CHEMBL222559	HIV
CTSD	Amprenavir	A	Inhibitor	161814-49-9	DB00701	CHEMBL116	HIV
DHCR7	Rosuvastatin	A	Inhibitor	287714-41-4	DB01098	30087204	Dyslipidemia
DHCR7	Atorvastatin	A	Inhibitor	134523-00-5	DB01076	32250699	Dyslipidemia
DHCR7/EBP	Tamoxifen	A	Inhibitor	10540-29-1	DB00675	31165728	Breast cancer
EIF4A1	Silvestrol	preclinical	Inhibitor	697235-38-4	N/A	29258862	N/A
ETFB	Sirolimus	A	Antibiotics/inhibitor	53123-88-9	DB00877	23785301	Immunosuppressant
HSP90s/TNF-alpha/NF-κB	Cepharanthine	A	Inhibitor	481-49-2	N/A	31132753	Alopecia
TUBA1C/Cytoskeleton	Trifluoperazine	A	Inhibitor	117-89-5	DB00831	7887964	Antipsychotic and an antiemetic
IDH2	Enasidenib	A	Inhibitor	1446502-11-9	DB13874	27721426	Refractory acute myeloid leukemia
PCK2	Acyclovir	A	Inhibitor	59277-89-3	DB00787	7159465	Herpes simplex, Varicella zoster, herpes zoster, herpes labialis, and acute herpetic keratitis
PPIA	Indinavir	A	Inhibitor	150378-17-9	DB00224	ChEMBL prediction	HIV
PPIA	Cyclosporin A/CsA	A	Inhibitor	59865-13-3	DB00091	17609268	Immunosuppression
PPIA	Ribavirin	A	Inhibitor	36791-04-5	DB00811	ChEMBL prediction	Hepatitis C and viral hemorrhagic fevers
PPIA	AZT	A	Inhibitor	30516-87-1	DB00495	ChEMBL prediction	HIV infection
PSMB5/PSMA8/PSMA4/PSMA1	Bortezomib	A	Inhibitor	179324-69-7	DB00188	CHEMBL325041/DrugCentral	Multiple myeloma and mantle cell lymphoma
TGM1	Verapamil	A	Inhibitor	52-53-9	DB00661	29664627	High blood pressure, heart arrhythmias, and angina
TUBB/Cytoskeleton	Podophyllotoxin	A	Inhibitor	518-28-5	DB01179	28884079/CHEMBL61	Warts and keratoses
TUBB/Cytoskeleton	Colchicine	A	Inhibitor	64-86-8	DB01394	16166440	Gout, familial mediterranean fever
